# Mechanosensitive PIEZO2 channels shape coronary artery development

**DOI:** 10.1101/2024.07.08.602502

**Authors:** Mireia Pampols-Perez, Carina Fürst, Oscar Sánchez-Carranza, Elena Cano, Sandra Raimundo, Eric L. Lindberg, Martin Taube, Arnd Heuser, Anje Sporbert, Norbert Hübner, Holger Gerhardt, Gary R. Lewin, Annette Hammes

## Abstract

The coronary arteries develop under substantial mechanical loads. However, the role of mechanosensitive ion channels has barely been addressed in this system. Here we demonstrate the expression of the mechanosensitive ion channel PIEZO2 in specific coronary endothelial cell populations during a crucial phase of vascular modeling. *Piezo2* positive coronary endothelial cells display distinct transcriptional profiles and have mechanically activated ionic currents. Strikingly, *Piezo2^-/-^* mouse embryos and mice with human pathogenic variants of *PIEZO2* display coronary vessel malformations and left ventricular hyperplasia. We conclude that an optimal balance of PIEZO2 channel function is indispensable for coronary vessel formation, integrity, and remodeling and likely for proper cardiac function.
