## Supplementary material for "Mechanosensitive PIEZO2 channels shape coronary artery development": Table 1

### Sheet: Sheet 1
genes	p_val	avg_log2FC	pct.1	pct.2	p_val_adj
Piezo2	0	2.49461	1	0	0
Apln	7.96001e-40	1.12836	0.278	0.006	1.15818e-35
Hlx	3.56297e-28	1.27364	0.278	0.009	5.18412e-24
Bok	9.80817e-28	1.14135	0.444	0.024	1.42709e-23
Tubgcp2	7.15662e-25	0.946225	0.333	0.015	1.04129e-20
Nrp2	5.87142e-21	1.28117	0.444	0.032	8.54292e-17
Crmp1	6.68868e-14	0.907252	0.278	0.019	9.73204e-10
Gpatch4	3.27101e-13	1.12318	0.333	0.029	4.75932e-09
Tmem11	2.52693e-12	1.13427	0.444	0.052	3.67669e-08
Aplnr	1.09229e-11	1.36207	0.278	0.024	1.58928e-07
Api5	1.32325e-11	1.16216	0.444	0.055	1.92533e-07
Fabp4	1.81695e-11	1.22052	0.333	0.034	2.64366e-07
Idh3a	4.75118e-11	0.67078	0.278	0.024	6.91297e-07
Gm10053	7.02894e-11	1.2487	0.333	0.036	1.02271e-06
Pcdh17	1.06866e-10	1.18086	0.389	0.048	1.5549e-06
Gap43	2.46362e-10	1.10402	0.5	0.076	3.58456e-06
Tcf15	6.33977e-10	0.820937	0.333	0.038	9.22436e-06
Tm6sf1	6.44936e-10	0.763679	0.278	0.027	9.38382e-06
Mrto4	1.41042e-09	1.09878	0.389	0.053	2.05216e-05
Map4k2	1.90236e-09	1.09971	0.333	0.041	2.76794e-05
Plk4	2.53069e-09	1.00032	0.278	0.03	3.68215e-05
Ccar1	5.46132e-09	1.22011	0.389	0.057	7.94622e-05
Dctn4	5.92726e-09	0.920546	0.5	0.083	8.62417e-05
Ybx3	7.87892e-09	1.24074	0.611	0.126	0.000114638
Mcmbp	8.17186e-09	0.927469	0.5	0.084	0.000118901
Mrpl43	1.70642e-08	0.919136	0.444	0.072	0.000248284
Cldn5	1.73157e-08	1.06058	0.389	0.059	0.000251943
Myct1	2.86206e-08	1.26784	0.333	0.047	0.00041643
Emd	2.91211e-08	0.775892	0.444	0.072	0.000423712
Apold1	4.02929e-08	0.724844	0.333	0.046	0.000586262
Ddx21	4.13865e-08	0.905397	0.556	0.107	0.000602174
Gspt1	4.4402e-08	0.829754	0.444	0.075	0.000646049
Vps8	4.543e-08	1.05215	0.5	0.095	0.000661007
Flt4	4.67721e-08	1.17066	0.333	0.048	0.000680535
Fli1	4.71945e-08	0.903972	0.556	0.108	0.00068668
S100a16	7.07022e-08	1.18231	0.722	0.182	0.00102872
Rfxap	8.90299e-08	0.676793	0.278	0.034	0.00129539
Ctsz	1.41935e-07	1.01018	0.444	0.082	0.00206516
Mrps15	1.86655e-07	0.957921	0.444	0.082	0.00271584
Cdca8	3.31205e-07	1.00773	0.333	0.053	0.00481903
Glrx5	4.8819e-07	1.08443	0.556	0.125	0.00710316
Ddx39	5.28368e-07	0.922255	0.278	0.039	0.00768775
Odc1	5.76156e-07	1.06692	0.556	0.129	0.00838307
Cd47	6.0118e-07	1.12335	0.278	0.04	0.00874717
Ubqln2	6.29636e-07	0.769316	0.278	0.039	0.0091612
Peg10	9.65677e-07	1.16283	0.333	0.056	0.0140506
Snrpa1	9.82073e-07	0.87207	0.389	0.071	0.0142892
Ptrhd1	1.04065e-06	0.673202	0.333	0.054	0.0151415
Aprt	1.15538e-06	1.29766	0.722	0.206	0.0168108
Cdca3	1.17484e-06	0.656971	0.278	0.04	0.017094
Rgs19	1.25448e-06	0.611134	0.333	0.054	0.0182526
H19	1.35432e-06	-1.43598	0.944	0.979	0.0197053
Hras	1.55882e-06	0.686494	0.5	0.106	0.0226808
Nusap1	1.62247e-06	0.664272	0.278	0.041	0.023607
Igfbp3	1.74868e-06	0.942047	0.278	0.042	0.0254433
Bola2	1.77893e-06	1.05406	0.833	0.264	0.0258834
Tmsb4x	2.1145e-06	1.11197	1	0.942	0.030766
Nxt1	2.17478e-06	0.853163	0.333	0.058	0.031643
Basp1	2.22776e-06	0.821224	0.389	0.074	0.0324139
Wdr43	2.31198e-06	0.624319	0.333	0.056	0.0336393
Gng11	2.47965e-06	1.25602	0.889	0.338	0.0360789
Kdm1a	3.29655e-06	0.818027	0.333	0.059	0.0479648
Anapc1	3.93997e-06	0.642772	0.333	0.058	0.0573265
Hhex	4.4052e-06	0.788829	0.333	0.059	0.0640957
Naa10	4.70978e-06	0.965712	0.389	0.077	0.0685273
Hmga2	5.45792e-06	0.820318	0.5	0.116	0.0794127
Mif	5.63505e-06	1.4837	0.833	0.436	0.0819899
Frmd4a	5.68913e-06	0.812465	0.278	0.045	0.0827769
Sys1	5.95455e-06	0.63728	0.444	0.093	0.0866387
Aars	6.09146e-06	0.860607	0.389	0.079	0.0886308
Rras	6.29928e-06	0.704897	0.333	0.06	0.0916545
Tssc4	9.23702e-06	0.785602	0.278	0.046	0.134399
Pak2	1.0338e-05	0.77125	0.389	0.081	0.150418
Csrp1	1.06742e-05	0.668303	0.5	0.117	0.15531
Nucks1	1.47772e-05	1.05609	0.722	0.247	0.215008
Nhp2	1.86639e-05	1.15292	0.611	0.201	0.271559
Adgrf5	2.04388e-05	0.784548	0.444	0.104	0.297385
Guk1	2.07501e-05	0.637718	0.5	0.121	0.301914
Mesdc1	2.08745e-05	0.703963	0.278	0.049	0.303724
Junb	2.23611e-05	0.932689	0.278	0.05	0.325354
Supt16	2.91787e-05	1.28195	0.444	0.113	0.424551
Emc6	3.1606e-05	0.70441	0.5	0.127	0.459868
Snap23	3.39646e-05	0.830113	0.389	0.089	0.494185
Pam	3.43516e-05	0.91758	0.5	0.137	0.499816
Galk1	3.9222e-05	0.523963	0.278	0.05	0.57068
Rcc2	3.95514e-05	0.63623	0.278	0.051	0.575473
Laptm4b	4.15519e-05	0.925728	0.333	0.071	0.604581
Tomm5	4.50041e-05	0.892294	0.611	0.188	0.654809
Cdkn1c	4.55253e-05	-1.43534	0.278	0.767	0.662393
Srrt	5.22248e-05	0.646104	0.278	0.052	0.759871
Pkig	5.64236e-05	0.7378	0.444	0.112	0.820963
Snrpb	6.66099e-05	0.859535	0.833	0.32	0.969173
Phip	6.7803e-05	0.617147	0.389	0.09	0.986534
Hmgb2	8.44386e-05	0.961765	0.833	0.35	1
Srpk1	9.51753e-05	0.908974	0.389	0.099	1
Glrx3	0.000102533	0.964508	0.5	0.15	1
Hmgn5	0.000102781	0.580662	0.278	0.055	1
Raf1	0.000133735	0.621064	0.278	0.056	1
Gga2	0.000138637	0.74797	0.278	0.057	1
Dnajc19	0.00014094	0.69992	0.444	0.118	1
Ldha	0.000184212	0.88848	0.833	0.326	1
Rpl22l1	0.000195474	0.847112	0.944	0.693	1
H2afx	0.000195525	1.00399	0.444	0.129	1
Rpgrip1	0.00019972	1.06236	0.444	0.125	1
Malat1	0.000204315	-0.994792	1	0.988	1
Tvp23b	0.000213126	0.697098	0.278	0.059	1
Dut	0.000220131	0.714162	0.5	0.148	1
Chchd1	0.000235573	0.689905	0.556	0.172	1
Ugcg	0.000239013	0.518055	0.278	0.058	1
Fn1	0.000267119	-1.90216	0.278	0.675	1
Dek	0.000275679	0.766223	0.611	0.21	1
Sf3b4	0.000280014	0.60478	0.278	0.06	1
Hnrnpd	0.000280865	0.480507	0.556	0.164	1
Ptbp1	0.000281942	0.561722	0.444	0.123	1
Eno1	0.000282116	0.511723	0.444	0.122	1
Slc35a4	0.000286422	0.461986	0.278	0.059	1
Gkap1	0.000297354	0.691795	0.278	0.061	1
Hif1a	0.000313679	0.943801	0.333	0.085	1
Eapp	0.000315924	0.515232	0.278	0.06	1
Ict1	0.000325109	0.749088	0.389	0.105	1
Vamp3	0.000346925	0.680368	0.389	0.104	1
Exosc2	0.000356112	0.405049	0.278	0.06	1
Dpy30	0.000358059	0.748536	0.444	0.13	1
Pnrc2	0.000384044	0.876263	0.389	0.109	1
Arpc5	0.000388924	0.736761	0.611	0.201	1
Ncl	0.000397203	0.908628	0.778	0.365	1
Psmd9	0.000398515	0.503727	0.278	0.061	1
Hells	0.000401257	0.758029	0.278	0.064	1
Arl6ip4	0.00042095	0.600756	0.333	0.082	1
Fam178a	0.000422229	0.88935	0.278	0.065	1
Pcnp	0.000443622	0.45149	0.444	0.124	1
Ppp1cc	0.000444991	0.618344	0.556	0.177	1
Gm11273	0.00045268	0.59313	0.333	0.083	1
Emg1	0.000454445	0.674886	0.444	0.131	1
Phlda3	0.000470868	0.424205	0.278	0.062	1
Mtch1	0.000487066	0.680933	0.667	0.237	1
Arglu1	0.00048825	0.68271	0.722	0.272	1
H2afz	0.00050916	0.841157	0.889	0.6	1
Ptp4a3	0.000516622	0.547775	0.278	0.063	1
Fam60a	0.00051789	0.423993	0.278	0.062	1
Tuba1b	0.00054286	0.704905	0.944	0.454	1
1110065P20Rik	0.000549759	0.494206	0.333	0.083	1
Tacc1	0.000598049	0.795454	0.278	0.066	1
Abcg2	0.000598663	0.653493	0.278	0.065	1
Cnn3	0.000599961	0.685935	0.611	0.216	1
Arpc4	0.000604233	0.515483	0.611	0.199	1
Mef2c	0.000614407	0.652712	0.444	0.132	1
Actr2	0.000640643	0.590732	0.5	0.157	1
BC005537	0.000672708	0.465718	0.389	0.107	1
Dusp3	0.000682191	0.678903	0.444	0.138	1
Lsm6	0.000682921	0.835956	0.611	0.216	1
Cks2	0.000689358	0.722784	0.5	0.16	1
Apoe	0.000689604	-2.11452	0.222	0.586	1
Itga5	0.000699704	0.455671	0.333	0.084	1
Cox17	0.000729252	0.517621	0.667	0.228	1
Eif3j1	0.000737645	0.669259	0.5	0.166	1
Denr	0.000756287	0.614636	0.5	0.157	1
Arl8b	0.000757551	0.568632	0.278	0.065	1
Snrpd3	0.000770067	0.487514	0.667	0.224	1
1110059E24Rik	0.00079429	0.49795	0.278	0.065	1
Rrm2	0.000831888	0.477676	0.278	0.066	1
1110001J03Rik	0.00083323	0.431801	0.333	0.086	1
Mcl1	0.000841836	0.567393	0.333	0.088	1
Tpi1	0.000847273	0.755992	0.444	0.14	1
Itga6	0.000859711	0.536566	0.5	0.159	1
Mrfap1	0.000906469	0.840957	0.833	0.415	1
Cycs	0.000945857	1.00744	0.722	0.321	1
Lsm2	0.000958646	0.595008	0.556	0.193	1
Dlc1	0.000967861	0.53973	0.333	0.089	1
Actb	0.00122487	1.25282	1	0.938	1
Carhsp1	0.00123883	0.390378	0.333	0.089	1
Colgalt1	0.00126111	0.360266	0.278	0.068	1
Ythdc1	0.00128926	0.549725	0.389	0.115	1
Tpm3	0.00129125	0.685335	0.722	0.306	1
Rnf187	0.00129962	0.511483	0.444	0.138	1
Csnk2a1	0.00130978	0.50417	0.444	0.138	1
Ndufa12	0.00137185	0.576266	0.556	0.19	1
Naa15	0.00138794	0.418302	0.389	0.114	1
2810417H13Rik	0.00140969	0.843186	0.444	0.155	1
Otub1	0.0014099	0.636615	0.333	0.093	1
Slc29a1	0.00141611	0.4515	0.278	0.069	1
Rps2	0.00142586	0.62059	1	0.915	1
Gnas	0.00143414	1.11124	1	0.738	1
Mrpl51	0.00143578	0.530811	0.556	0.193	1
Ebna1bp2	0.00145037	0.417334	0.278	0.069	1
Iqgap1	0.00147283	0.421233	0.278	0.069	1
Rps25	0.00153013	0.460579	1	0.903	1
Smco4	0.00157725	0.552459	0.278	0.071	1
Fkbp1a	0.00159258	0.72584	0.833	0.494	1
Ube2n	0.00170062	0.633624	0.556	0.203	1
Eif1a	0.00170334	0.392793	0.278	0.07	1
Smarca5	0.00181492	0.498118	0.333	0.094	1
Tcea1	0.00184066	0.411134	0.389	0.117	1
Sae1	0.00185472	0.392298	0.278	0.071	1
Cnbp	0.0018762	0.637393	0.778	0.346	1
Mknk2	0.00190468	0.458445	0.333	0.094	1
S100a10	0.00192213	0.616339	0.667	0.27	1
Trappc2l	0.00197832	0.519549	0.333	0.095	1
Ino80b	0.00202295	0.587189	0.278	0.074	1
Picalm	0.00202457	0.609917	0.278	0.073	1
Chd1	0.0021914	0.364782	0.278	0.072	1
Lrrc58	0.00219429	0.608257	0.5	0.177	1
Fnbp1l	0.00228901	0.547808	0.333	0.097	1
Chchd3	0.0022891	0.450031	0.333	0.095	1
Hmgb1	0.00230816	0.68841	0.944	0.76	1
Pgam1	0.00230905	0.68808	0.444	0.155	1
Ube2d1	0.00235246	0.307007	0.278	0.072	1
Lsm3	0.00242237	0.457768	0.389	0.12	1
Anp32e	0.00247903	0.533052	0.333	0.098	1
Cd9	0.00249692	0.462005	0.333	0.098	1
Tspan13	0.0025059	0.534463	0.333	0.098	1
Nifk	0.00253523	0.686996	0.278	0.076	1
Trim28	0.00259952	0.467995	0.389	0.121	1
Ube2l3	0.00265529	0.480265	0.5	0.172	1
Adam15	0.00276949	0.322814	0.278	0.074	1
Mrpl57	0.00284174	0.430956	0.444	0.145	1
Tceb1	0.0029189	0.592632	0.556	0.208	1
Dusp6	0.00296563	0.458984	0.278	0.075	1
Lsm5	0.00296616	0.447402	0.667	0.246	1
Igf2	0.00299031	-1.14932	0.611	0.827	1
Atp5g1	0.00311429	0.934578	0.778	0.444	1
Mrpl32	0.00320509	0.446276	0.278	0.076	1
Plp2	0.00329911	0.371077	0.389	0.122	1
Nutf2	0.00331159	0.421624	0.444	0.148	1
Cct2	0.00349755	0.505403	0.444	0.152	1
Atp2b1	0.00352357	0.533057	0.333	0.102	1
Dnajc2	0.00357159	0.361181	0.278	0.076	1
Atp5g3	0.00358416	0.638832	0.722	0.337	1
Eif2s2	0.00363865	0.666552	0.778	0.456	1
Golga7	0.00364047	0.301604	0.389	0.122	1
Aimp1	0.00366513	0.607525	0.333	0.105	1
Rnf10	0.00367004	0.322339	0.333	0.098	1
Mdh2	0.00367181	0.330921	0.444	0.146	1
Map1b	0.00374986	0.51783	0.389	0.128	1
Mcts1	0.00379481	0.434711	0.278	0.077	1
Chd4	0.00393093	0.443226	0.389	0.126	1
Dennd5b	0.0040424	0.496407	0.278	0.08	1
Cfl1	0.00410349	0.573209	1	0.745	1
Mrpl28	0.00412462	0.622195	0.333	0.105	1
Atp5o	0.00413605	0.484277	0.778	0.332	1
Fam133b	0.00441871	0.584373	0.333	0.107	1
Hnrnpab	0.00446701	0.761842	0.667	0.305	1
Nop10	0.0046362	0.562845	0.833	0.413	1
Pfdn4	0.00466136	0.488931	0.333	0.105	1
Rpl41	0.00469015	0.339281	1	0.999	1
Psmb2	0.00478165	0.424727	0.556	0.211	1
Cfl2	0.00482315	0.495657	0.556	0.214	1
Eif4ebp1	0.00495807	0.587643	0.5	0.191	1
Ppp2r2a	0.00496639	0.467268	0.278	0.081	1
Banf1	0.00497278	0.457995	0.556	0.214	1
Dcakd	0.00503087	0.472151	0.278	0.081	1
Srsf1	0.00503637	0.469014	0.5	0.184	1
Mrps12	0.00504515	0.529211	0.389	0.132	1
Erh	0.00519652	0.573977	0.833	0.485	1
2310036O22Rik	0.00520292	0.381625	0.667	0.262	1
Tgfb1	0.0052513	0.373622	0.444	0.155	1
Gar1	0.00533098	0.312979	0.278	0.079	1
Lsm14a	0.00539414	0.470461	0.278	0.082	1
Ilf2	0.0054003	0.435206	0.333	0.106	1
Ptma	0.00549058	0.548968	1	0.937	1
Cox6a1	0.00551689	0.602286	0.889	0.49	1
Rp9	0.00555556	0.684425	0.278	0.084	1
Gpx1	0.00571787	0.502884	0.778	0.328	1
Lims1	0.00575312	0.620723	0.444	0.17	1
Mdk	0.00585829	-1.37302	0.556	0.659	1
Gipc1	0.00597151	0.430122	0.333	0.107	1
2610001J05Rik	0.00599627	0.436079	0.444	0.159	1
Prelid1	0.00626139	0.597486	0.667	0.314	1
Actl6a	0.00630445	0.481697	0.278	0.083	1
Gimap6	0.00641734	0.352254	0.389	0.132	1
Mrpl13	0.00656988	0.503388	0.278	0.084	1
Rhoc	0.00676034	0.715248	0.444	0.183	1
Polr2j	0.00679957	0.53086	0.444	0.16	1
Emc8	0.00684218	0.496651	0.278	0.085	1
Ythdf2	0.00686048	0.406786	0.389	0.135	1
Serbp1	0.00694179	0.614172	0.889	0.493	1
Nr2f6	0.00711023	0.447326	0.278	0.085	1
Gabarapl2	0.00714407	0.483282	0.444	0.165	1
mt-Co3	0.00759489	-0.569837	1	0.986	1
Alkbh5	0.00803387	0.384742	0.278	0.085	1
Snhg12	0.00807806	0.660642	0.278	0.088	1
Mtch2	0.00815862	0.458281	0.333	0.112	1
Fam104a	0.00833544	0.49619	0.389	0.142	1
Cenpa	0.00847711	0.351907	0.333	0.111	1
Ranbp1	0.0084906	0.670694	0.722	0.42	1
Eif4e	0.00902219	0.366026	0.389	0.136	1
Nme4	0.00922835	0.394296	0.278	0.086	1
Fxyd5	0.00925323	0.31652	0.278	0.086	1
Mrps26	0.00953902	0.394667	0.333	0.111	1
Dpysl2	0.00981649	0.681882	0.5	0.216	1
Klf13	0.0098664	0.716129	0.278	0.093	1
Vps36	0.0100269	0.332634	0.278	0.087	1
Psmb3	0.01011	0.550656	0.5	0.206	1
Polr1d	0.0102108	0.417171	0.667	0.281	1
Cnn2	0.0102243	0.507493	0.389	0.146	1
Cav2	0.0102544	0.286863	0.278	0.085	1
Luc7l3	0.0104043	0.644889	0.333	0.121	1
Lrrc59	0.0107389	0.528325	0.333	0.118	1
S1pr1	0.0109462	0.767747	0.278	0.096	1
Tcp1	0.0114177	0.397107	0.389	0.143	1
Ube2e1	0.0114332	0.270121	0.278	0.087	1
Tkt	0.011446	0.351609	0.278	0.089	1
Gm6133	0.0114822	0.49632	0.889	0.434	1
Spats2	0.0118481	0.2519	0.278	0.087	1
Rab7	0.0118594	0.271563	0.333	0.113	1
Eif5a	0.0120541	0.673927	0.778	0.469	1
Sept11	0.0122112	0.80949	0.333	0.129	1
Dcun1d5	0.0128222	0.372373	0.444	0.173	1
Erdr1	0.0129298	0.286953	0.556	0.23	1
Tipin	0.0131112	0.465547	0.278	0.093	1
Yes1	0.0131877	0.255104	0.278	0.089	1
Srp54b	0.0135273	0.330335	0.278	0.09	1
Med28	0.0137198	0.31546	0.389	0.143	1
Llph	0.013785	0.496022	0.389	0.151	1
Mtdh	0.0138943	0.32439	0.333	0.117	1
Gm16286	0.0140217	0.331295	0.333	0.116	1
Ppp1r14b	0.0142532	0.597666	0.611	0.302	1
Mrpl20	0.0143065	0.415438	0.444	0.178	1
Eif6	0.0143327	0.364917	0.333	0.119	1
Kcnq1ot1	0.0144482	-1.91946	0	0.255	1
Rps19bp1	0.0145877	0.402026	0.278	0.092	1
Cct3	0.0149057	0.312528	0.333	0.117	1
Raly	0.015002	0.329219	0.667	0.294	1
Mrpl55	0.0150381	0.433635	0.278	0.093	1
Cxx1a	0.0154747	0.257431	0.278	0.091	1
Psme2	0.0157239	0.569057	0.278	0.097	1
Tmem234	0.0157474	0.387901	0.5	0.209	1
Srrm1	0.0158488	0.392746	0.389	0.148	1
Ubxn1	0.0158592	0.360908	0.389	0.147	1
H1f0	0.0162298	0.262802	0.444	0.175	1
Mtpn	0.0162495	0.588651	0.389	0.163	1
2810428I15Rik	0.0163284	0.345713	0.333	0.12	1
Senp6	0.0163848	0.386103	0.278	0.094	1
Pdlim7	0.0164925	0.508026	0.278	0.098	1
Purb	0.016653	0.548064	0.278	0.098	1
Rbm25	0.0168344	0.290639	0.5	0.2	1
Akirin2	0.0174025	0.538047	0.278	0.098	1
Pcna	0.0174539	0.431616	0.278	0.096	1
Ddx3x	0.0176505	0.394745	0.444	0.185	1
Lsm7	0.0178804	0.291317	0.444	0.177	1
Atp5j2	0.0181715	0.421224	0.889	0.548	1
Npm1	0.0181942	0.505864	0.944	0.69	1
Slc25a5	0.0183599	0.488768	0.722	0.34	1
Manf	0.0184116	0.295496	0.556	0.237	1
C1qbp	0.0186613	0.487341	0.333	0.129	1
Abcf1	0.0186765	0.413397	0.333	0.124	1
Lsm8	0.0187255	0.297818	0.389	0.147	1
Plagl1	0.0191695	-1.1504	0.667	0.662	1
Psma7	0.019708	0.400165	0.667	0.322	1
Nme1	0.0197775	0.632706	0.611	0.327	1
Mrpl21	0.0198265	0.481587	0.278	0.1	1
Pum1	0.0204012	0.250881	0.278	0.094	1
Birc6	0.0209619	0.593749	0.278	0.103	1
Mest	0.0211049	0.397797	0.944	0.786	1
Chmp4b	0.0211652	0.387743	0.389	0.156	1
Pfdn6	0.0212658	0.730978	0.278	0.102	1
Eif3a	0.021561	0.290936	0.444	0.18	1
Txn1	0.0216939	0.452284	0.722	0.377	1
Cggbp1	0.0218356	0.38377	0.333	0.125	1
Ube2d3	0.0220173	0.476306	0.778	0.374	1
Krit1	0.0223147	0.433831	0.278	0.099	1
Ndufs4	0.0228416	0.356104	0.333	0.126	1
Cisd1	0.0228768	0.371486	0.278	0.099	1
Zyx	0.0229438	0.269361	0.333	0.125	1
1700020I14Rik	0.0229584	0.50891	0.278	0.101	1
Eif1ax	0.0230353	0.344468	0.389	0.154	1
Rps27l	0.0234514	0.464901	0.833	0.447	1
Rpl36al	0.0235957	0.472051	0.889	0.618	1
Siva1	0.0235981	0.587682	0.389	0.165	1
mt-Co1	0.0236287	-0.506185	1	0.969	1
Rpl13-ps3	0.0236322	0.400488	0.833	0.447	1
Morf4l2	0.0243371	0.423758	0.722	0.371	1
Ndufb7	0.0243554	0.288806	0.611	0.272	1
Tubb5	0.0243889	0.499917	1	0.698	1
Rps7	0.0245281	-0.436575	0.944	0.957	1
Eif1	0.0246199	0.487605	0.889	0.77	1
Leprot	0.0246409	0.39987	0.278	0.1	1
Nhp2l1	0.024809	0.452479	0.556	0.263	1
Gatad1	0.0249824	0.295193	0.333	0.126	1
Mapk1ip1l	0.0251945	0.441013	0.278	0.102	1
Naa38	0.0253934	0.271457	0.5	0.214	1
Cox7c	0.0261257	0.537472	0.944	0.718	1
Eif4h	0.0262483	0.331268	0.444	0.189	1
mt-Nd4	0.0263368	-0.647922	0.889	0.869	1
Scd2	0.0263992	0.484902	0.389	0.162	1
Ube2r2	0.0264205	0.300885	0.389	0.156	1
Tmem208	0.0270504	0.323043	0.389	0.159	1
Eif5b	0.0273438	0.476052	0.611	0.292	1
Mrps14	0.0278237	0.43189	0.389	0.165	1
Ppp1r2	0.0283879	0.253497	0.611	0.276	1
Ppig	0.028804	0.324116	0.389	0.16	1
Tubb4b	0.029214	0.30107	0.278	0.102	1
Rpl38	0.0296024	0.343535	1	0.962	1
Prdx4	0.0297792	0.902274	0.333	0.134	1
Actr3	0.0299686	0.419627	0.333	0.137	1
Arpc1b	0.0301895	0.459791	0.556	0.274	1
Rhoj	0.0307419	0.331926	0.333	0.133	1
Anp32b	0.0311386	0.571652	0.611	0.323	1
Srsf2	0.0312228	0.587828	0.833	0.433	1
Dph3	0.0314135	0.354235	0.278	0.104	1
Jund	0.0315266	0.304315	0.667	0.342	1
Snrpe	0.0318108	0.436741	0.778	0.48	1
Ak2	0.0319013	0.342091	0.278	0.104	1
mt-Cytb	0.0326917	-0.463203	1	0.952	1
Tjp1	0.0347423	0.526456	0.278	0.111	1
Ssb	0.0351448	0.601743	0.389	0.177	1
Atp5a1	0.0355163	0.307091	0.611	0.272	1
Pebp1	0.0355209	0.339687	0.667	0.327	1
Zwint	0.0360092	0.822815	0.278	0.122	1
Btf3l4	0.0361947	0.350993	0.389	0.165	1
Klk8	0.0366129	0.30299	0.333	0.137	1
Actg1	0.0367802	0.525413	0.944	0.809	1
Pfn1	0.0371228	0.360242	0.944	0.848	1
Gm10036	0.0371584	0.423931	0.833	0.501	1
Oaz1	0.0375827	0.399967	1	0.669	1
Ndufc1	0.0382785	0.476874	0.667	0.361	1
Mfge8	0.0384172	0.348611	0.278	0.108	1
Atp6v1g1	0.0394894	0.314157	0.444	0.199	1
Phb2	0.0394991	0.270176	0.444	0.194	1
Srp19	0.0407166	0.349354	0.444	0.203	1
Ssr3	0.0416086	0.425723	0.5	0.236	1
Tpm4	0.0416475	0.424984	0.778	0.42	1
Eif4g1	0.0420029	0.479861	0.333	0.142	1
Tmem242	0.0420694	0.606102	0.278	0.112	1
Ywhaz	0.0423945	0.352516	0.667	0.351	1
Ptges3	0.0425657	0.692963	0.444	0.237	1
Cox7b	0.0439293	0.333148	0.833	0.454	1
Sdhb	0.0445115	0.297599	0.333	0.139	1
Atf4	0.0459188	0.331339	0.333	0.142	1
Timm17b	0.0460918	0.490177	0.278	0.116	1
Maged2	0.0469508	-1.2782	0.111	0.328	1
Anxa5	0.0476805	0.519981	0.333	0.155	1
Tnks2	0.048427	0.315791	0.278	0.111	1
Swi5	0.0484372	0.405444	0.611	0.308	1
mt-Atp6	0.0488756	-0.433394	1	0.979	1
G3bp1	0.050274	0.30949	0.333	0.144	1
Pin4	0.0504482	0.262654	0.278	0.111	1
Hnrnpa1	0.0517374	0.411588	0.833	0.54	1
Btf3	0.051746	0.430234	0.778	0.61	1
Snrpf	0.0525672	0.511906	0.722	0.428	1
Pdcd5	0.0541907	0.446654	0.556	0.292	1
Srrm2	0.055274	0.546476	0.556	0.304	1
Arl1	0.0552791	0.354604	0.278	0.115	1
Lamp1	0.0561135	0.348551	0.389	0.181	1
Slc25a4	0.0573454	0.592264	0.667	0.417	1
Zranb2	0.0574845	0.327807	0.278	0.115	1
2700060E02Rik	0.0579938	0.361941	0.611	0.304	1
Hspe1	0.0587467	0.435252	0.778	0.515	1
Sept2	0.0587612	0.254799	0.778	0.393	1
Anp32a	0.0603921	0.431728	0.556	0.298	1
Snrpd1	0.0645187	0.269944	0.611	0.326	1
Calm1	0.0647561	0.506194	0.833	0.559	1
Gm1673	0.0651425	-1.11757	0.278	0.435	1
2700094K13Rik	0.0654262	0.430339	0.722	0.451	1
Sepp1	0.0655461	0.263484	0.278	0.117	1
Idh2	0.0657174	0.331425	0.278	0.121	1
Igfbp4	0.06678	-0.90566	0.778	0.651	1
Myl6	0.067304	0.387813	0.833	0.577	1
Cks1b	0.0677302	0.373864	0.5	0.268	1
Mrps33	0.0680717	0.305321	0.444	0.213	1
Gnb1	0.068817	0.352644	0.778	0.443	1
Psmb5	0.0691464	0.469525	0.333	0.155	1
Fbl	0.070523	0.270484	0.278	0.119	1
Eng	0.073043	-1.4046	0.222	0.359	1
Rps27rt	0.0735351	-0.487283	0.944	0.882	1
Serf2	0.0743072	-0.447104	0.889	0.89	1
Mfap2	0.0748299	-1.52012	0.111	0.272	1
Rpl36-ps3	0.076008	0.438549	0.667	0.364	1
Tbca	0.0772149	0.301185	0.667	0.375	1
Ap1s1	0.0780546	0.25644	0.278	0.12	1
Gm9493	0.0802213	-0.478995	0.889	0.75	1
Rpl12	0.0805798	0.320829	1	0.862	1
Hmg20b	0.0815059	0.393543	0.278	0.127	1
Tm4sf1	0.0826791	-1.67747	0.222	0.35	1
Gm8730	0.0861848	0.325803	0.944	0.67	1
Cox8a	0.0864671	0.308037	0.944	0.68	1
Fth1	0.0869997	-0.632534	0.833	0.759	1
Rbm3	0.0880277	0.300827	0.722	0.417	1
Sparc	0.0885851	0.27918	0.667	0.408	1
Tmem2	0.0889391	-1.16152	0.167	0.336	1
Psmd7	0.0893814	0.25976	0.278	0.125	1
Cox5a	0.0895213	0.325144	0.556	0.291	1
Mrpl30	0.0905657	0.250753	0.444	0.227	1
Psenen	0.0947624	0.279857	0.389	0.197	1
Vim	0.0953132	-0.538086	0.944	0.836	1
Hsbp1	0.0968562	0.290072	0.556	0.316	1
Ftl1	0.100063	-0.349628	1	0.951	1
Ndufa4	0.100181	0.306588	0.944	0.567	1
Arpp19	0.10057	0.335261	0.611	0.363	1
Ran	0.102174	0.672365	0.667	0.465	1
Nudc	0.10609	0.289954	0.278	0.129	1
Ociad1	0.107346	0.25902	0.278	0.13	1
Ifitm2	0.108574	-0.920278	0.667	0.606	1
AY036118	0.108909	0.343766	0.333	0.167	1
Rbp1	0.111073	-1.04258	0.444	0.489	1
Tomm20	0.112067	0.28091	0.667	0.372	1
Rps23	0.112336	0.266386	1	0.979	1
Set	0.113401	0.527595	0.722	0.472	1
Gapdh	0.11565	0.386721	0.722	0.513	1
Ubc	0.115843	0.287087	0.389	0.2	1
F2r	0.118422	-1.16344	0.167	0.299	1
Snrpg	0.119257	0.294172	0.944	0.766	1
Gabarap	0.124135	-1.10662	0.333	0.413	1
Npr3	0.125005	-0.97794	0.167	0.319	1
Ebf1	0.125227	-1.34156	0.222	0.331	1
Eif4a1	0.125781	0.251481	0.667	0.426	1
Hmgn1	0.132554	0.251981	0.944	0.609	1
Ndufc2	0.133472	0.261758	0.444	0.237	1
Sdpr	0.133565	-1.2633	0.222	0.326	1
Ybx1	0.13365	0.430821	0.889	0.626	1
mt-Nd5	0.134159	-1.15724	0.222	0.336	1
Marcks	0.136101	-0.771366	0.611	0.576	1
Mlf2	0.136556	0.399969	0.444	0.238	1
Tcf4	0.143193	0.289923	0.333	0.181	1
Fabp5	0.144174	-0.818189	0.778	0.731	1
U2af1	0.147423	0.283694	0.389	0.218	1
Uqcrq	0.152323	0.286436	0.667	0.429	1
Ndufa7	0.156962	0.26731	0.667	0.417	1
Rps13	0.157669	-0.334738	1	0.925	1
Prkcdbp	0.157735	0.288978	0.333	0.187	1
Tagln2	0.176292	0.282076	0.611	0.4	1
Rps15a	0.179637	-0.251984	1	0.966	1
Uqcrfs1	0.18047	0.294813	0.278	0.151	1
Ppia	0.187256	0.292733	1	0.909	1
Hnrnpl	0.189556	0.258627	0.278	0.148	1
Ndufa13	0.19639	-1.17304	0.278	0.338	1
2010107E04Rik	0.1974	0.291166	0.667	0.418	1
Cbx3	0.197427	0.366235	0.667	0.477	1
Wbp5	0.197871	-0.574138	0.611	0.61	1
Cox5b	0.200834	0.264513	0.722	0.453	1
Emcn	0.204117	-0.883393	0.222	0.335	1
Calm2	0.207122	-0.722387	0.5	0.545	1
Eef1a1	0.214972	-0.256901	1	0.953	1
Fau	0.218237	-0.276492	0.944	0.957	1
Ece1	0.227326	-0.93107	0.222	0.32	1
Sfr1	0.241645	-0.900035	0.222	0.304	1
Rdx	0.249155	-0.744721	0.667	0.572	1
Uqcr10	0.251901	0.328183	0.778	0.557	1
Ccnd2	0.256844	-1.05061	0.222	0.302	1
Limd2	0.256904	-0.929621	0.167	0.257	1
Eif4a2	0.267014	-0.947587	0.222	0.299	1
B230219D22Rik	0.295412	0.329975	0.278	0.183	1
Pfdn5	0.297327	-0.624396	0.5	0.491	1
Atp5c1	0.306692	0.341634	0.444	0.311	1
Rnf7	0.311767	-0.831749	0.389	0.396	1
Rab11a	0.31904	-0.962177	0.278	0.31	1
Rpl3	0.323555	-0.271776	0.944	0.865	1
Rpl4	0.337403	-0.302706	0.944	0.864	1
mt-Nd2	0.342225	-0.385845	0.778	0.66	1
mt-Atp8	0.350853	-0.61735	0.389	0.429	1
Ednrb	0.355734	-0.5869	0.222	0.313	1
Lmo4	0.368722	-0.597767	0.167	0.253	1
C1d	0.40494	-0.258935	0.278	0.162	1
Edf1	0.40701	-0.360127	0.5	0.281	1
Srp9	0.411581	-0.753007	0.222	0.266	1
Tmem59	0.425947	-0.280369	0.333	0.204	1
Id2	0.428761	-0.873499	0.444	0.407	1
Ckap4	0.435584	-0.265744	0.333	0.2	1
B2m	0.437597	-0.54848	0.389	0.422	1
Bsg	0.44378	-0.656093	0.389	0.39	1
Hmgb3	0.452024	-0.370541	0.278	0.167	1
Itgb1	0.456069	-0.260575	0.389	0.241	1
Ctsl	0.460406	-0.808904	0.222	0.262	1
Hnrnpm	0.463429	-0.320999	0.333	0.202	1
Col18a1	0.46366	-0.273071	0.722	0.423	1
Nedd4	0.473934	-0.291628	0.667	0.376	1
Anxa2	0.474814	-0.270582	0.333	0.214	1
Top1	0.477018	-0.640838	0.444	0.407	1
Eif3h	0.489005	-0.523059	0.333	0.369	1
1810037I17Rik	0.492824	-0.604406	0.222	0.262	1
Xist	0.495752	-0.37056	0.667	0.439	1
Akr1a1	0.504611	-0.625897	0.611	0.466	1
Fstl1	0.507261	-0.699306	0.333	0.356	1
Ndufs5	0.519495	-0.489129	0.222	0.264	1
Csnk1a1	0.525389	-0.7656	0.278	0.281	1
Ifitm3	0.530344	-0.41171	0.278	0.176	1
Aplp2	0.536158	-0.628173	0.333	0.341	1
Uba52	0.545274	-0.301795	0.778	0.702	1
mt-Co2	0.550632	-0.26403	0.889	0.892	1
Plvap	0.553505	-0.716333	0.333	0.327	1
Igfbp5	0.55484	-1.03814	0.333	0.333	1
Atp5b	0.556192	-0.30944	0.556	0.352	1
Eva1b	0.564048	-0.418944	0.333	0.212	1
S100a11	0.564257	-0.712953	0.611	0.467	1
Cst3	0.566619	-0.554348	0.278	0.297	1
Hsp90aa1	0.569296	0.263071	0.389	0.318	1
Rac1	0.582095	-0.261159	0.5	0.322	1
Col4a1	0.588019	-0.511066	0.444	0.433	1
Ssr2	0.588514	-0.343983	0.389	0.253	1
2410015M20Rik	0.588852	-0.390334	0.389	0.247	1
Hspg2	0.596137	-0.303799	0.333	0.231	1
Nfia	0.597601	-0.872461	0.278	0.274	1
Nap1l1	0.606922	-0.288399	0.444	0.29	1
Prkar1a	0.608133	-0.399155	0.278	0.184	1
Gngt2	0.608575	-0.460213	0.222	0.263	1
Psma2	0.610315	-0.323608	0.278	0.187	1
Cd93	0.610988	-0.389203	0.278	0.303	1
Cox7a2l	0.616229	-0.622758	0.556	0.442	1
Calr	0.621217	-0.360568	0.556	0.351	1
Csde1	0.639336	-0.448303	0.278	0.187	1
Meis2	0.645549	-0.264201	0.278	0.198	1
Hapln1	0.64852	-0.388052	0.278	0.197	1
Ngfrap1	0.650701	-0.742121	0.5	0.383	1
Hbb-y	0.651654	-0.958484	0.278	0.19	1
Cox4i1	0.664214	-0.250526	1	0.734	1
Myeov2	0.668389	-0.45084	0.389	0.374	1
Sh3glb1	0.668619	-0.392233	0.333	0.229	1
Ndufb9	0.670491	-0.803535	0.278	0.256	1
Cdk2ap1	0.673887	-0.328377	0.278	0.197	1
Gm26917	0.675781	-0.393573	0.611	0.509	1
Clic1	0.676003	-0.47693	0.611	0.485	1
Ost4	0.693595	-0.351879	0.556	0.502	1
Tek	0.693694	-0.31281	0.278	0.201	1
Rtn4	0.701151	-0.369663	0.278	0.199	1
Igf2r	0.715501	-0.421601	0.389	0.362	1
Vamp8	0.718447	-0.506779	0.278	0.275	1
Hnrnph1	0.726252	-0.431817	0.333	0.231	1
Ptms	0.735407	-0.370836	0.333	0.325	1
H2afv	0.738745	-0.558033	0.5	0.397	1
Ppp1ca	0.742037	-0.275588	0.444	0.313	1
Tspan18	0.746233	-0.601709	0.278	0.257	1
Eif3k	0.75037	-0.309069	0.611	0.402	1
Mrpl42	0.759305	-0.436181	0.278	0.2	1
Hsp90b1	0.765778	-0.673877	0.333	0.293	1
Rrbp1	0.780198	-0.370315	0.278	0.279	1
Snrpd2	0.780964	-0.352834	0.5	0.419	1
Sptbn1	0.79477	-0.495298	0.278	0.203	1
Ywhah	0.796203	-0.421271	0.333	0.242	1
Psmb1	0.804513	-0.294708	0.444	0.323	1
Clta	0.806339	-0.485492	0.444	0.366	1
Ddx5	0.808536	-0.53611	0.444	0.372	1
Bri3	0.814308	-0.286156	0.278	0.217	1
Tmem256	0.817915	-0.34048	0.5	0.346	1
Ctla2a	0.821542	-0.727169	0.389	0.319	1
Cyb5a	0.821697	-0.470265	0.278	0.259	1
Crip1	0.840654	-0.907346	0.556	0.413	1
Pfdn1	0.84332	-0.398553	0.333	0.253	1
Pabpc1	0.845819	-0.378808	0.667	0.506	1
Timm13	0.847724	-0.258112	0.389	0.307	1
Selk	0.850311	-0.381466	0.278	0.264	1
Sms	0.850541	-0.433579	0.278	0.215	1
Tceb2	0.855359	-0.252259	0.778	0.579	1
Tmem14c	0.87156	-0.342711	0.278	0.222	1
Dynlrb1	0.879857	-0.256936	0.444	0.34	1
Paip2	0.885199	-0.369778	0.278	0.222	1
Krtcap2	0.896434	-0.317745	0.556	0.404	1
Rhoa	0.901054	-0.360964	0.389	0.299	1
Nfib	0.901418	-0.359822	0.389	0.301	1
Dnaja1	0.903007	-0.578234	0.389	0.302	1
Eif3e	0.903802	-0.358333	0.444	0.355	1
Bgn	0.907741	-0.569029	0.278	0.213	1
Col5a2	0.909263	-0.582162	0.278	0.213	1
Morf4l1	0.913611	-0.306438	0.5	0.423	1
Itm2b	0.917451	-0.547674	0.667	0.467	1
Pcbp1	0.917927	-0.291595	0.444	0.361	1
Ubl5	0.924791	-0.284871	0.556	0.453	1
Sf3b5	0.930859	-0.474593	0.444	0.35	1
Hspa5	0.942098	-0.644176	0.278	0.23	1
Brk1	0.944748	-0.296839	0.333	0.277	1
Tie1	0.956168	-0.638909	0.278	0.226	1
Snx3	0.956558	-0.358735	0.5	0.403	1
Gm10263	0.960458	-0.440297	0.278	0.238	1
Ccdc12	0.965791	-0.501446	0.278	0.225	1
Arf1	0.966542	-0.355407	0.333	0.273	1
Polr2m	0.967868	-0.534264	0.278	0.226	1
Gnb2	0.977764	-0.486988	0.389	0.306	1
Rbx1	0.978657	-0.29238	0.5	0.394	1
Zfp36l1	0.980315	-0.274258	0.333	0.297	1
Ndufa6	0.980519	-0.364828	0.389	0.319	1
Ppp3ca	0.981518	-0.566095	0.278	0.221	1
Son	0.984068	-0.503213	0.389	0.303	1
Srsf5	0.987236	-0.543448	0.278	0.226	1
