## Supplementary material for "Mechanosensitive PIEZO2 channels shape coronary artery development": Table 2

### Sheet: Sheet 1
genes	p_val	avg_log2FC	pct.1	pct.2	p_val_adj
Piezo2	0	3.22819	1	0	0
Fabp4	6.82054e-15	1.57137	0.629	0.248	9.67425e-11
Gpihbp1	5.62617e-12	1.20835	0.371	0.105	7.98015e-08
Apoe	1.02324e-10	-2.12861	0.257	0.608	1.45136e-06
Tmsb4x	5.81034e-10	0.619297	0.986	0.947	8.24138e-06
Sparcl1	6.13792e-10	1.16985	0.4	0.134	8.70603e-06
Lpar4	1.22629e-09	0.702535	0.257	0.066	1.73936e-05
Ptma	3.49542e-09	0.682674	0.943	0.866	4.9579e-05
2810417H13Rik	1.63478e-08	0.87636	0.3	0.094	0.000231877
Mif	7.93776e-08	0.836165	0.7	0.394	0.00112589
H19	1.1175e-07	-0.872812	0.914	0.939	0.00158506
Fkbp1a	1.26987e-07	0.806254	0.829	0.515	0.00180119
Cotl1	3.99026e-07	0.715585	0.4	0.158	0.00565978
Pitpna	4.63227e-07	0.831105	0.3	0.106	0.00657041
Ptp4a3	7.29087e-07	0.969494	0.286	0.102	0.0103414
Cdkn1c	1.31496e-06	-1.2753	0.314	0.58	0.0186514
S100a10	1.57082e-06	0.631045	0.771	0.438	0.0222805
Myl12a	1.83128e-06	0.618397	0.786	0.465	0.0259749
Igf2	2.8306e-06	-0.964102	0.643	0.768	0.0401492
Nap1l1	3.22926e-06	0.665983	0.443	0.199	0.0458038
Mgp	3.88106e-06	-1.39907	0.243	0.505	0.055049
Actb	4.74475e-06	0.987942	0.971	0.887	0.0672996
Rps2	5.04262e-06	0.398718	0.971	0.87	0.0715246
Cks1b	5.08454e-06	0.718221	0.414	0.189	0.0721192
Hmgb2	5.12572e-06	0.886246	0.529	0.289	0.0727032
Rbm3	7.43714e-06	0.567096	0.7	0.402	0.105488
H2afz	1.07599e-05	0.758069	0.743	0.48	0.152618
Dut	1.23865e-05	0.700353	0.257	0.095	0.175689
Bola2	1.57496e-05	0.537955	0.471	0.223	0.223393
Tuba1b	1.95017e-05	0.510431	0.629	0.347	0.276612
Col4a2	2.71608e-05	0.503759	0.529	0.278	0.385248
Malat1	3.37393e-05	-0.685208	0.971	0.985	0.478559
Nhp2	3.82077e-05	0.573433	0.3	0.124	0.541938
Sparc	4.56901e-05	0.552626	0.857	0.654	0.648068
Tubb5	4.85539e-05	0.705678	0.786	0.605	0.688689
Cpe	4.95261e-05	-1.47127	0.057	0.271	0.702478
Dek	5.05543e-05	0.585559	0.371	0.17	0.717062
Snrpd1	5.40012e-05	0.39046	0.486	0.233	0.765953
Cox17	5.41067e-05	0.688859	0.429	0.216	0.767449
Uqcr10	6.61622e-05	0.564006	0.757	0.467	0.938444
Ncl	7.13165e-05	0.529611	0.514	0.275	1
Ramp2	7.5213e-05	-0.98541	0.486	0.627	1
Slc25a5	7.81814e-05	0.575027	0.5	0.262	1
Litaf	8.59133e-05	0.576962	0.271	0.113	1
Gatad1	0.000111448	0.326849	0.257	0.1	1
Rpl30	0.000115796	0.431421	0.929	0.736	1
Atp5b	0.000141793	0.51197	0.571	0.32	1
Eif2s2	0.000148354	0.502454	0.686	0.409	1
Tuba1a	0.000170342	0.603116	0.5	0.289	1
Actr2	0.000182919	0.441501	0.257	0.106	1
Alyref	0.000185438	0.500297	0.357	0.17	1
S100a16	0.000202633	0.527609	0.457	0.245	1
Hn1	0.000231852	0.592007	0.471	0.247	1
Park7	0.000234099	0.550583	0.457	0.244	1
Rbpms	0.000279614	0.426742	0.257	0.108	1
Gm10263	0.000311564	0.421348	0.371	0.179	1
Snrpf	0.00034977	0.567528	0.6	0.347	1
Hmgb1	0.000357205	0.457596	0.9	0.681	1
Tpm4	0.000412071	0.578664	0.614	0.411	1
Hint1	0.000449541	0.410048	0.729	0.465	1
S100a11	0.000472562	0.484427	0.814	0.603	1
Cnn2	0.000527383	0.637521	0.314	0.15	1
Uqcrb	0.000531454	0.45313	0.5	0.281	1
Hspe1	0.000552455	0.509001	0.586	0.355	1
Fn1	0.000603312	-1.15004	0.329	0.481	1
Prelid1	0.000610798	0.406026	0.529	0.292	1
Wdr83os	0.000741934	0.521227	0.343	0.172	1
Gng11	0.000820601	0.529494	0.6	0.442	1
Mrps33	0.000874368	0.365137	0.371	0.188	1
Mdh2	0.00101696	0.455116	0.3	0.145	1
Nsa2	0.00108795	0.374903	0.5	0.275	1
Mfge8	0.00109416	0.458334	0.3	0.15	1
Ube2s	0.00130759	0.487582	0.529	0.315	1
Tm4sf1	0.00131149	-1.45624	0.371	0.455	1
Gemin7	0.00132571	0.493424	0.286	0.141	1
Dusp3	0.00148214	0.409826	0.3	0.15	1
Aprt	0.0014825	0.482562	0.371	0.203	1
Cycs	0.00148951	0.423102	0.429	0.251	1
Uqcrfs1	0.0015525	0.462562	0.286	0.141	1
Cfdp1	0.00162169	0.441974	0.343	0.175	1
Rpl36-ps3	0.00171742	0.341274	0.5	0.282	1
Gpi1	0.00173254	0.457803	0.271	0.134	1
Mtch1	0.00177787	0.402338	0.443	0.248	1
Cbx1	0.00204387	0.467248	0.357	0.194	1
Mtpn	0.00210232	0.376384	0.271	0.129	1
Ctsz	0.00217372	0.348816	0.257	0.123	1
P4hb	0.00224369	0.489292	0.429	0.254	1
2310036O22Rik	0.00229402	0.366722	0.386	0.21	1
Slc25a3	0.00241414	0.50469	0.529	0.339	1
Myl6	0.00274834	0.430673	0.8	0.673	1
Cfl1	0.00275161	0.352925	0.871	0.697	1
Gapdh	0.00275614	0.393914	0.729	0.495	1
Plxnd1	0.00291983	0.280852	0.329	0.169	1
Rhoc	0.00292043	0.534109	0.414	0.248	1
Ppp1cc	0.00293536	0.485224	0.286	0.15	1
Gng5	0.00294577	0.405188	0.9	0.672	1
Hnrnpab	0.00305276	0.500305	0.371	0.214	1
Rwdd1	0.00307532	0.631765	0.3	0.163	1
Dpm3	0.00308954	0.314708	0.329	0.172	1
Lsm2	0.00312278	0.420549	0.286	0.149	1
Ptrf	0.00323082	0.394838	0.286	0.148	1
Timm10b	0.00332985	0.371842	0.386	0.216	1
Prkcdbp	0.00346114	0.474753	0.371	0.212	1
Plagl1	0.00352611	-0.701643	0.4	0.535	1
Sh3bgrl3	0.00357384	0.338867	0.643	0.437	1
Hsp90aa1	0.00387924	0.438649	0.414	0.243	1
Eif5a	0.00390783	0.408935	0.614	0.413	1
Gnai2	0.00395726	0.366061	0.657	0.459	1
Cdv3	0.00406056	0.375925	0.343	0.187	1
Ldha	0.00409088	0.262408	0.571	0.346	1
Nhp2l1	0.00422979	0.455699	0.386	0.23	1
Serp1	0.00427555	0.312235	0.257	0.128	1
Sumo2	0.00442725	0.340522	0.743	0.515	1
Myef2	0.00452045	0.323139	0.271	0.139	1
Raly	0.00467898	0.326658	0.429	0.251	1
Bax	0.00478372	0.406389	0.314	0.172	1
Pam	0.00481088	0.41077	0.343	0.191	1
Mrpl51	0.00490726	0.30395	0.286	0.149	1
Csrp1	0.00507564	0.488123	0.286	0.157	1
D8Ertd738e	0.00546872	0.35888	0.514	0.313	1
Nop10	0.00548154	0.381894	0.529	0.348	1
Cdk2ap1	0.00554558	0.30038	0.271	0.14	1
Nucks1	0.005663	0.33339	0.329	0.178	1
Igfbp4	0.00589387	-0.563307	0.514	0.599	1
Gnas	0.00590589	0.557465	0.857	0.746	1
Rpl12	0.00597103	0.309885	0.871	0.767	1
Drap1	0.00614375	0.417788	0.271	0.145	1
Cdc37	0.00703405	0.347077	0.3	0.163	1
Raph1	0.00707871	0.432547	0.257	0.134	1
Rtf1	0.00714613	0.392652	0.271	0.147	1
Arf5	0.00727867	0.263812	0.614	0.376	1
Polr2k	0.00750814	0.380019	0.286	0.157	1
Fstl1	0.00768692	-0.919404	0.243	0.369	1
2700094K13Rik	0.00831273	0.297554	0.486	0.306	1
Emcn	0.00837325	-0.939509	0.186	0.313	1
Anp32b	0.00837722	0.484442	0.386	0.247	1
Calm3	0.00845364	0.298569	0.343	0.195	1
Metap2	0.0089271	0.401462	0.357	0.204	1
Usmg5	0.00922828	0.262202	0.743	0.542	1
Ndufa1	0.009628	0.378117	0.314	0.18	1
Cox6a1	0.00991197	0.353477	0.614	0.442	1
Cnn3	0.0102738	0.380206	0.386	0.24	1
Manf	0.0117892	0.307281	0.357	0.208	1
Cst3	0.0120844	-0.90635	0.257	0.37	1
Snrpd3	0.0120954	0.27848	0.329	0.187	1
Hmcn1	0.0124285	-0.870565	0.143	0.271	1
Pkm	0.0125399	0.304939	0.357	0.22	1
Atp5g2	0.0125974	0.294519	0.729	0.531	1
Rpl38	0.012962	0.257731	0.986	0.942	1
Plvap	0.0131813	-1.07708	0.157	0.268	1
Erh	0.0132605	0.424814	0.586	0.41	1
Ran	0.0132895	0.499736	0.5	0.349	1
Ftl1	0.0134352	-0.299875	0.929	0.929	1
Mdk	0.0138083	-0.447316	0.3	0.467	1
Rps27l	0.0161882	0.298251	0.6	0.425	1
Ppp1r14b	0.0165685	0.383391	0.314	0.189	1
Gm10073	0.0166435	0.343004	0.814	0.63	1
Fabp5	0.0167255	-0.565748	0.857	0.805	1
Ehd2	0.0169718	0.295495	0.257	0.145	1
Pdcd5	0.0177077	0.369774	0.386	0.244	1
Tagln2	0.0177715	0.265103	0.7	0.511	1
Atp5d	0.0189239	0.255374	0.543	0.351	1
Ednrb	0.0189678	-0.949952	0.143	0.254	1
Cbx3	0.0198223	0.340334	0.6	0.401	1
Tax1bp3	0.0205326	0.315118	0.314	0.187	1
Gdi2	0.0220966	0.347277	0.357	0.218	1
Hnrnpa1	0.0226051	0.295899	0.557	0.385	1
Hmgn1	0.0233048	0.289216	0.629	0.437	1
Ctsl	0.0236834	-1.00548	0.2	0.294	1
Psmb6	0.0241039	0.268119	0.371	0.234	1
Serbp1	0.0241804	0.271652	0.614	0.424	1
Nme1	0.0261514	0.352559	0.343	0.213	1
Ptges3	0.0264311	0.530948	0.271	0.169	1
Ybx1	0.0266915	0.356926	0.714	0.531	1
Anxa2	0.0279929	0.356832	0.5	0.353	1
Cox7a2	0.0291981	0.376539	0.643	0.492	1
Erdr1	0.0304651	0.411246	0.286	0.174	1
S100a13	0.030573	0.380788	0.329	0.211	1
Hspa8	0.0312919	0.251391	0.771	0.574	1
Itm2b	0.0317808	-0.642056	0.643	0.621	1
Cd34	0.0338078	0.294373	0.329	0.208	1
Snrpe	0.0367014	0.328143	0.543	0.385	1
Atp5a1	0.0367169	0.480325	0.343	0.231	1
Id2	0.0389521	-0.742592	0.214	0.307	1
mt-Co1	0.0397722	-0.273119	0.986	0.95	1
Rpl10-ps3	0.0434384	-0.581053	0.486	0.499	1
Dstn	0.043484	0.306548	0.414	0.278	1
Higd1a	0.0443007	0.275755	0.286	0.184	1
Arpp19	0.0445093	0.279776	0.443	0.301	1
Set	0.0453758	0.346141	0.457	0.332	1
Ywhah	0.0466462	0.336838	0.357	0.25	1
Cmtm3	0.0503224	0.344854	0.257	0.16	1
Mfap2	0.050585	-0.762161	0.229	0.316	1
Srsf2	0.0522925	0.284486	0.5	0.367	1
Npm1	0.0523063	0.282572	0.714	0.577	1
Dnaja1	0.053264	0.291286	0.357	0.243	1
Calm1	0.0533138	0.282432	0.686	0.577	1
Rdx	0.0542697	-0.712252	0.343	0.405	1
Abhd17a	0.0542952	-0.786373	0.171	0.254	1
Cox7c	0.0567295	0.268651	0.814	0.682	1
Ndufb5	0.0567918	0.255364	0.386	0.257	1
Serpinh1	0.0570587	0.25505	0.614	0.471	1
Tomm20	0.0581935	0.289949	0.429	0.3	1
Igf2r	0.058753	-0.802824	0.186	0.265	1
Igfbp5	0.0590323	-0.892042	0.214	0.302	1
Tpi1	0.0596869	0.359957	0.286	0.186	1
Rpl27	0.064498	-0.258767	0.871	0.864	1
Col4a1	0.064534	0.256569	0.557	0.433	1
Top1	0.0678803	-0.613574	0.286	0.356	1
Atox1	0.070387	0.305032	0.571	0.433	1
Rpl23a-ps3	0.0782848	0.265647	0.757	0.618	1
Ier3ip1	0.0853351	0.276695	0.343	0.238	1
Ranbp1	0.0861588	0.265911	0.443	0.327	1
Zfos1	0.0921312	-0.534422	0.3	0.367	1
Itgb1	0.0967204	0.406303	0.343	0.246	1
Pomp	0.0998922	0.260805	0.443	0.327	1
Btg1	0.102704	-0.679113	0.371	0.408	1
Fundc2	0.115862	0.332234	0.257	0.184	1
Ubb	0.117356	-0.266715	0.914	0.85	1
Cd63	0.120493	-0.454345	0.271	0.334	1
Snrpd2	0.121471	0.251264	0.486	0.354	1
Gm1673	0.122535	-0.586341	0.257	0.323	1
Sfr1	0.126043	-0.657111	0.214	0.266	1
Eif4a1	0.128019	0.274382	0.5	0.381	1
Tmem258	0.135405	0.277151	0.486	0.373	1
Wbp5	0.144502	-0.400049	0.529	0.537	1
Eef2	0.151312	-0.373711	0.514	0.528	1
Tspan6	0.167007	-0.736374	0.229	0.269	1
Slc25a4	0.172645	-0.449797	0.357	0.4	1
Sep15	0.215846	-0.509607	0.343	0.367	1
Ppic	0.245329	-0.491684	0.271	0.302	1
Gpx4	0.248353	-0.369347	0.486	0.5	1
Ctla2a	0.251687	-0.72337	0.343	0.36	1
Atp5c1	0.255732	-0.427868	0.271	0.312	1
Laptm4a	0.288277	-0.504759	0.386	0.385	1
Bsg	0.31897	-0.375634	0.429	0.437	1
Tsc22d1	0.321745	-0.522945	0.229	0.258	1
Myeov2	0.34239	-0.540999	0.343	0.332	1
Rsrp1	0.36437	-0.412788	0.229	0.263	1
Tmem59	0.412233	-0.305256	0.229	0.255	1
Bgn	0.449445	-0.345968	0.286	0.304	1
Eng	0.460032	-0.46638	0.414	0.379	1
Sec62	0.464689	-0.467159	0.286	0.289	1
Npc2	0.498289	-0.449723	0.314	0.307	1
Aplp2	0.533062	-0.355708	0.371	0.366	1
Spcs1	0.549711	-0.377384	0.243	0.252	1
Ndufs5	0.582808	-0.251962	0.243	0.253	1
Snx3	0.611184	-0.323557	0.4	0.369	1
Nenf	0.637183	-0.425612	0.257	0.243	1
Ifitm3	0.642059	-0.479623	0.329	0.308	1
Jund	0.647433	-0.415549	0.414	0.377	1
Ddah2	0.648959	-0.336283	0.286	0.28	1
Rbm39	0.658183	-0.27917	0.557	0.502	1
Rab11a	0.662639	-0.253724	0.314	0.312	1
Ddx5	0.706188	-0.325302	0.371	0.35	1
Ndufa6	0.72151	-0.256014	0.429	0.341	1
Cdh5	0.738308	-0.27307	0.371	0.305	1
Col18a1	0.743466	-0.401963	0.314	0.297	1
Eif4g2	0.758676	-0.329798	0.357	0.326	1
Maged2	0.769775	-0.25051	0.3	0.287	1
Sdpr	0.775849	-0.284922	0.4	0.365	1
Edf1	0.777094	-0.255892	0.286	0.276	1
Polr1d	0.803471	-0.28016	0.257	0.245	1
Ecscr	0.818741	-0.376867	0.4	0.353	1
Lgals1	0.825192	0.25099	0.371	0.362	1
Ssr4	0.888278	-0.254655	0.271	0.234	1
Nfib	0.889634	-0.337061	0.343	0.305	1
Map1lc3b	0.890826	-0.329543	0.286	0.257	1
Rac1	0.930923	-0.284783	0.329	0.293	1
mt-Nd5	0.94266	-0.367283	0.257	0.232	1
Nedd4	0.96414	-0.260233	0.357	0.318	1
Csrp2	0.974451	-0.342548	0.314	0.271	1
