## Supplementary material for "Mechanosensitive PIEZO2 channels shape coronary artery development": Table 3

### Sheet: Sheet 1
genes	p_val	avg_log2FC	pct.1	pct.2	p_val_adj
Piezo2	0	1.69819	1	0	0
Tubb6	8.95415e-35	0.93005	0.567	0.187	1.36945e-30
Uhrf1	2.79768e-34	0.611424	0.4	0.1	4.27878e-30
Tmem255a	1.3408e-33	0.846248	0.694	0.262	2.05063e-29
Col15a1	1.45871e-33	0.824572	0.511	0.16	2.23095e-29
Fkbp1a	1.61094e-31	0.636345	1	0.961	2.46377e-27
Bok	6.71954e-30	0.748753	0.561	0.201	1.02769e-25
Aplnr	8.54092e-30	0.881598	0.839	0.394	1.30625e-25
Mcm3	9.7226e-30	0.757102	0.528	0.182	1.48697e-25
2810417H13Rik	4.34571e-29	1.2162	0.5	0.176	6.64633e-25
Fscn1	3.19741e-28	0.751662	0.956	0.757	4.89011e-24
Mest	2.14686e-27	0.782368	0.994	0.841	3.2834e-23
Dhfr	4.33112e-27	0.516513	0.306	0.076	6.62402e-23
Tmsb4x	9.51401e-27	0.530636	1	0.999	1.45507e-22
Apln	1.82261e-26	0.747202	0.439	0.14	2.78749e-22
Tuba1b	1.9251e-26	1.15593	0.883	0.638	2.94424e-22
Ppia	3.54805e-26	0.469476	1	0.998	5.42638e-22
Hells	3.95618e-26	0.599752	0.35	0.098	6.05057e-22
Tk1	6.54582e-26	0.839147	0.45	0.152	1.00112e-21
Top2a	6.25411e-25	0.71221	0.45	0.149	9.56504e-21
Tpm4	8.73665e-25	0.62481	0.983	0.912	1.33618e-20
Rrm2	9.6466e-25	1.02866	0.417	0.143	1.47535e-20
Lmnb1	1.07277e-24	0.813689	0.567	0.232	1.64069e-20
Ccnd1	2.05613e-24	0.706371	0.839	0.438	3.14465e-20
Fn1	6.90034e-24	-1.91777	0.244	0.584	1.05534e-19
Gpihbp1	9.77182e-24	0.744845	0.944	0.592	1.4945e-19
Ran	1.31542e-23	0.872441	0.883	0.689	2.01181e-19
Tm4sf1	1.49237e-23	-1.81142	0.8	0.86	2.28242e-19
Tyms	1.59986e-23	0.756327	0.594	0.26	2.44682e-19
Meox2	1.76406e-23	0.609071	0.667	0.288	2.69796e-19
Ptma	3.10237e-23	0.515601	1	0.998	4.74476e-19
H19	3.46756e-23	-2.29328	0.878	0.892	5.30328e-19
Hmgb2	4.87972e-23	0.947781	0.928	0.707	7.46304e-19
Mgp	7.04103e-23	-2.58123	0.194	0.524	1.07685e-18
Rbm3	7.11437e-23	0.651092	0.967	0.899	1.08807e-18
Slc25a5	7.18404e-23	0.650305	0.95	0.825	1.09873e-18
Dnajc9	1.28482e-22	0.683514	0.472	0.181	1.96501e-18
Ranbp1	2.89144e-22	0.801566	0.889	0.762	4.42218e-18
Asf1b	7.41068e-22	0.513732	0.317	0.093	1.13339e-17
Spc24	9.42048e-22	0.595504	0.439	0.156	1.44077e-17
Lig1	9.89137e-22	0.748878	0.461	0.18	1.51279e-17
Pbk	1.05755e-21	0.771335	0.367	0.122	1.61742e-17
Apoe	1.2945e-21	-3.26628	0.333	0.589	1.97981e-17
Mcm5	1.43744e-21	0.589838	0.406	0.144	2.19842e-17
Ctnnbip1	2.08342e-21	0.69177	0.928	0.669	3.18639e-17
Cdk1	5.41454e-21	0.844251	0.506	0.213	8.281e-17
Itm2b	8.24682e-21	-0.598708	0.989	0.992	1.26127e-16
Fabp4	2.032e-20	0.689443	1	0.923	3.10774e-16
Pfn1	4.88329e-20	0.508492	1	0.99	7.4685e-16
Pkm	7.132e-20	0.727883	0.889	0.746	1.09077e-15
Ccne2	9.17468e-20	0.391584	0.256	0.068	1.40318e-15
Mdk	9.26635e-20	-1.76253	0.083	0.42	1.4172e-15
Cldn5	9.28886e-20	0.685703	0.922	0.576	1.42064e-15
Ramp2	1.06132e-19	-0.767174	0.906	0.936	1.62319e-15
Ftl1	1.12397e-19	-0.515175	0.994	0.998	1.71899e-15
Fstl1	1.3332e-19	-1.13887	0.667	0.786	2.039e-15
Hnrnpf	1.50838e-19	0.505517	0.978	0.878	2.30691e-15
Eif4a1	2.33888e-19	0.525521	0.961	0.931	3.57708e-15
Dut	3.19e-19	0.658663	0.578	0.274	4.87879e-15
Pcna	3.47983e-19	0.778363	0.583	0.287	5.32204e-15
mt-Co1	4.4137e-19	-0.677652	1	0.999	6.75032e-15
Ccna2	4.88507e-19	0.601093	0.339	0.113	7.47122e-15
Igf2	4.94646e-19	-1.59507	0.578	0.731	7.56512e-15
Atad2	6.17385e-19	0.461572	0.3	0.093	9.44228e-15
Hmgb1	6.71665e-19	0.587631	1	0.976	1.02724e-14
Hnrnpa3	7.13648e-19	0.571276	0.95	0.813	1.09145e-14
Tmem108	9.48128e-19	-1.64301	0.044	0.368	1.45007e-14
H2afz	1.22794e-18	0.886989	0.95	0.862	1.87801e-14
E2f1	1.50445e-18	0.436912	0.306	0.096	2.3009e-14
Vwa1	1.79052e-18	0.49501	0.522	0.219	2.73842e-14
Rps2	1.94982e-18	0.434019	1	0.978	2.98206e-14
Cdkn1c	2.28583e-18	-1.81861	0.428	0.64	3.49595e-14
Gins2	2.79051e-18	0.434582	0.333	0.111	4.2678e-14
Gng11	3.19725e-18	0.502085	0.989	0.932	4.88987e-14
Malat1	3.55049e-18	-0.826296	1	0.999	5.43013e-14
Spc25	3.83852e-18	0.658418	0.339	0.119	5.87064e-14
Ctsh	4.01096e-18	-1.54247	0.111	0.421	6.13436e-14
Cenpm	4.04857e-18	0.445673	0.333	0.111	6.19188e-14
Mfap2	5.41691e-18	-1.83238	0.194	0.483	8.28462e-14
Mmd	1.41883e-17	0.551108	0.611	0.301	2.16995e-13
Cfh	1.63989e-17	-1.90047	0.056	0.355	2.50804e-13
Eln	2.0642e-17	-2.42825	0.178	0.476	3.15698e-13
Smc2	2.21982e-17	0.65657	0.517	0.239	3.39499e-13
Col5a2	2.86552e-17	-1.2884	0.167	0.464	4.38252e-13
Cenpq	4.11828e-17	0.443826	0.35	0.124	6.29849e-13
Cdca8	4.19526e-17	0.530093	0.367	0.134	6.41624e-13
Tubb5	4.43099e-17	0.941515	0.933	0.862	6.77675e-13
Lsm2	5.61269e-17	0.667136	0.761	0.479	8.58404e-13
Tipin	6.00621e-17	0.645129	0.639	0.344	9.1859e-13
Prim1	6.94422e-17	0.431864	0.3	0.1	1.06205e-12
Mcm7	7.19633e-17	0.566312	0.378	0.149	1.10061e-12
Nid2	8.14952e-17	0.526546	0.617	0.297	1.24639e-12
Arhgap18	1.18067e-16	0.614565	0.633	0.333	1.80572e-12
Eng	1.2302e-16	-0.876073	0.828	0.874	1.88148e-12
Aurkb	1.40926e-16	0.376852	0.267	0.082	2.15532e-12
Pcdh17	1.49054e-16	0.523323	0.594	0.281	2.27964e-12
Birc5	1.60379e-16	0.808453	0.411	0.169	2.45284e-12
Cycs	2.16274e-16	0.612862	0.828	0.614	3.30769e-12
Rad51ap1	2.18204e-16	0.393476	0.289	0.095	3.33722e-12
Chst7	2.30099e-16	0.435215	0.339	0.123	3.51913e-12
Clec1a	2.64181e-16	0.528772	0.65	0.329	4.04039e-12
Sparcl1	2.78998e-16	0.58447	0.939	0.609	4.267e-12
Cdh11	3.17801e-16	-1.33646	0.05	0.337	4.86044e-12
Rgcc	3.22645e-16	0.472112	0.772	0.406	4.93453e-12
Rrm1	3.29175e-16	0.512246	0.417	0.174	5.0344e-12
Mcm6	3.78607e-16	0.526309	0.461	0.202	5.79041e-12
Cdca3	3.96948e-16	0.436356	0.311	0.106	6.07092e-12
Tubg1	7.03007e-16	0.399275	0.367	0.138	1.07518e-11
Fen1	7.99002e-16	0.458605	0.339	0.126	1.22199e-11
Nrm	9.39661e-16	0.40314	0.361	0.136	1.43712e-11
Cpe	1.00226e-15	-1.87963	0.372	0.565	1.53286e-11
Nusap1	1.03887e-15	0.589797	0.306	0.107	1.58884e-11
Csrp1	1.37042e-15	0.574156	0.844	0.609	2.09592e-11
Rps27	1.60995e-15	-0.393634	0.994	0.999	2.46226e-11
Syce2	1.63132e-15	0.376719	0.261	0.084	2.49494e-11
Mcm2	2.09303e-15	0.421378	0.378	0.147	3.20108e-11
Cks2	2.36591e-15	0.635509	0.522	0.253	3.61843e-11
Hnrnpab	2.9918e-15	0.538991	0.839	0.598	4.57566e-11
Plvap	7.01175e-15	-1.52442	0.144	0.42	1.07238e-10
Ncapd2	1.05627e-14	0.347204	0.256	0.083	1.61546e-10
Hint1	1.15226e-14	0.464316	0.917	0.852	1.76227e-10
Rfc5	1.1574e-14	0.34813	0.306	0.109	1.77012e-10
Shcbp1	1.47167e-14	0.388795	0.261	0.087	2.25076e-10
Ube2c	1.78747e-14	0.696333	0.306	0.113	2.73376e-10
Gmnn	1.91534e-14	0.443705	0.35	0.138	2.92931e-10
Rpa1	2.08063e-14	0.492119	0.378	0.159	3.18212e-10
Nasp	2.14315e-14	0.548518	0.478	0.229	3.27774e-10
Hat1	2.30287e-14	0.515249	0.417	0.186	3.52201e-10
Haus4	2.5275e-14	0.314179	0.283	0.098	3.86557e-10
Rasgrp2	2.64649e-14	0.515331	0.5	0.233	4.04755e-10
Cd59a	3.05376e-14	-1.10892	0.256	0.495	4.67042e-10
Naa50	3.17186e-14	0.512622	0.556	0.283	4.85105e-10
H2afx	3.83708e-14	0.73249	0.489	0.256	5.86844e-10
Cst3	4.06074e-14	-0.755666	0.817	0.847	6.2105e-10
Plagl1	4.13027e-14	-1.36181	0.283	0.499	6.31684e-10
Npr3	5.48295e-14	-1.4386	0.067	0.33	8.38563e-10
Ccdc80	6.57426e-14	-1.06762	0.228	0.471	1.00547e-09
Lockd	6.8895e-14	0.43954	0.328	0.127	1.05368e-09
Tacc3	7.93643e-14	0.383693	0.311	0.116	1.2138e-09
Stmn1	1.236e-13	0.753671	0.839	0.647	1.89034e-09
Ifitm2	1.38359e-13	-0.474081	0.978	0.985	2.11607e-09
Ccnb1	1.38464e-13	0.420913	0.261	0.09	2.11767e-09
Cfl1	1.40219e-13	0.337266	0.994	0.975	2.1445e-09
Rpa2	1.49503e-13	0.492297	0.367	0.155	2.2865e-09
Sparc	1.60572e-13	0.379207	1	0.984	2.45579e-09
Gnas	1.68646e-13	0.315576	0.994	0.988	2.57927e-09
Pdlim3	1.80762e-13	-1.36866	0.072	0.323	2.76458e-09
Cenpw	2.62352e-13	0.448795	0.356	0.147	4.01241e-09
Mmrn2	2.63167e-13	-0.792155	0.506	0.662	4.02488e-09
Topbp1	2.92726e-13	0.429691	0.306	0.116	4.47695e-09
Myl6	3.07159e-13	0.388881	1	0.981	4.69769e-09
Ptp4a3	3.93881e-13	0.616731	0.761	0.478	6.02402e-09
Hprt	5.0596e-13	0.517026	0.744	0.512	7.73815e-09
Postn	5.08754e-13	-1.50136	0.067	0.315	7.78088e-09
Hmcn1	5.138e-13	-1.35041	0.328	0.512	7.85806e-09
Pold2	5.41278e-13	0.382976	0.333	0.136	8.27831e-09
Exosc8	6.50694e-13	0.428148	0.456	0.214	9.95171e-09
Orc6	7.77876e-13	0.439112	0.494	0.244	1.18968e-08
Rhoc	7.83948e-13	0.501987	0.928	0.791	1.19897e-08
Tpx2	8.11667e-13	0.348806	0.289	0.108	1.24136e-08
Nap1l1	9.77959e-13	0.606246	0.683	0.464	1.49569e-08
Cda	1.00333e-12	0.376678	0.394	0.171	1.53449e-08
Ddx39	1.1345e-12	0.466231	0.567	0.306	1.73511e-08
Nop58	1.38961e-12	0.497929	0.517	0.273	2.12527e-08
Cotl1	1.51191e-12	0.496534	0.7	0.454	2.31231e-08
Mfap5	1.54266e-12	-1.39532	0.078	0.316	2.35934e-08
Idh2	1.86421e-12	0.532915	0.744	0.504	2.85112e-08
Dtl	2.2109e-12	0.384626	0.278	0.105	3.38136e-08
Nostrin	2.56802e-12	0.350655	0.383	0.166	3.92753e-08
Gapdh	2.57379e-12	0.492225	0.928	0.823	3.93635e-08
Ybx1	3.15612e-12	0.358829	0.983	0.937	4.82696e-08
Heg1	3.54871e-12	-0.908634	0.306	0.52	5.4274e-08
Nop56	3.91709e-12	0.414347	0.506	0.253	5.9908e-08
Meox1	3.9271e-12	0.380855	0.389	0.167	6.00611e-08
Dek	3.97947e-12	0.731992	0.706	0.5	6.0862e-08
Erh	4.29196e-12	0.407145	0.961	0.882	6.56412e-08
Bgn	4.54187e-12	-1.30186	0.15	0.381	6.94633e-08
Dctpp1	4.62917e-12	0.53663	0.467	0.236	7.07985e-08
Pa2g4	4.6875e-12	0.419107	0.594	0.324	7.16906e-08
Cd36	5.45807e-12	0.384249	0.956	0.695	8.34757e-08
Ptn	6.14275e-12	-1.71168	0.044	0.272	9.39472e-08
Tcf19	6.47422e-12	0.343845	0.261	0.097	9.90167e-08
Ly6e	6.95779e-12	0.361897	0.928	0.628	1.06412e-07
Slc1a5	7.43403e-12	0.34557	0.328	0.137	1.13696e-07
Timm50	7.49769e-12	0.444964	0.433	0.212	1.1467e-07
Atp5b	7.62714e-12	0.368129	0.978	0.882	1.16649e-07
Ywhae	8.62772e-12	0.338917	0.956	0.915	1.31952e-07
Anp32b	8.84623e-12	0.553827	0.8	0.623	1.35294e-07
Aqp1	1.01981e-11	0.53572	0.8	0.536	1.5597e-07
Myadm	1.10839e-11	0.541858	0.811	0.541	1.69517e-07
Tmem2	1.1266e-11	-0.977501	0.128	0.358	1.72302e-07
Ldha	1.19091e-11	0.472959	0.922	0.821	1.82138e-07
Ctsl	1.21655e-11	-1.09589	0.639	0.723	1.86059e-07
Pole4	1.28637e-11	0.432849	0.478	0.243	1.96738e-07
Nrarp	1.30506e-11	0.392471	0.594	0.316	1.99596e-07
Tpm3	1.5031e-11	0.440403	0.95	0.853	2.29884e-07
Cgnl1	2.19881e-11	-0.963402	0.189	0.405	3.36285e-07
Ppp1cc	2.3611e-11	0.510822	0.806	0.611	3.61107e-07
Fam212a	2.56063e-11	0.464829	0.511	0.27	3.91623e-07
Rfc4	2.79213e-11	0.38213	0.267	0.107	4.27029e-07
Ece1	2.93459e-11	-0.954637	0.389	0.548	4.48816e-07
mt-Co3	3.224e-11	-0.384643	1	0.999	4.93078e-07
Tuba1a	3.25061e-11	0.502392	0.928	0.756	4.97149e-07
Actb	3.31508e-11	0.740068	1	0.992	5.07008e-07
Cbfb	3.43867e-11	0.494884	0.606	0.351	5.25911e-07
Mall	3.91334e-11	0.428351	0.639	0.367	5.98506e-07
Slbp	4.15184e-11	0.661356	0.633	0.436	6.34983e-07
Actg1	4.21571e-11	0.36474	0.989	0.961	6.44751e-07
C1qtnf9	4.34096e-11	0.451612	0.35	0.158	6.63906e-07
Dnmt1	4.58079e-11	0.434396	0.328	0.146	7.00586e-07
Mad2l1	4.63988e-11	0.319812	0.317	0.134	7.09624e-07
Kitl	4.95276e-11	0.373823	0.778	0.47	7.57475e-07
Ccdc34	5.17645e-11	0.42419	0.5	0.271	7.91686e-07
Srsf2	5.23837e-11	0.467568	0.906	0.807	8.01156e-07
Tnfaip8l1	5.37379e-11	0.40004	0.272	0.11	8.21868e-07
Txn1	5.52495e-11	0.408981	0.911	0.777	8.44985e-07
Gnai2	5.59487e-11	0.367186	0.961	0.895	8.5568e-07
Cd109	6.03079e-11	0.322255	0.311	0.13	9.22349e-07
Ebf1	6.34254e-11	-0.927771	0.528	0.649	9.70029e-07
Nme1	8.32914e-11	0.526458	0.706	0.497	1.27386e-06
Cav1	8.47249e-11	0.35795	0.994	0.925	1.29578e-06
Mcm4	8.51611e-11	0.416891	0.317	0.142	1.30245e-06
Dtymk	9.48632e-11	0.467232	0.589	0.357	1.45084e-06
Tspan15	9.61564e-11	0.457401	0.467	0.235	1.47062e-06
Pea15a	1.01469e-10	0.414653	0.85	0.622	1.55187e-06
Hn1l	1.05901e-10	0.425434	0.411	0.209	1.61966e-06
Cenpf	1.21275e-10	0.460188	0.283	0.117	1.85478e-06
Calm1	1.31969e-10	0.296199	0.994	0.98	2.01833e-06
Cd34	1.3523e-10	0.384425	0.95	0.841	2.0682e-06
Cks1b	1.44549e-10	0.592826	0.594	0.385	2.21074e-06
Acat1	1.53383e-10	0.457673	0.633	0.391	2.34583e-06
Slmo2	1.70459e-10	0.447069	0.489	0.268	2.607e-06
Arl6ip6	1.72797e-10	0.404346	0.478	0.256	2.64276e-06
Usp1	1.72798e-10	0.416492	0.439	0.22	2.64277e-06
Mif	1.98703e-10	0.628177	0.756	0.579	3.03896e-06
Fam64a	1.98798e-10	0.325146	0.256	0.101	3.04042e-06
Cdkn2aipnl	2.01928e-10	0.326573	0.322	0.141	3.08828e-06
Maged2	2.05501e-10	-0.999629	0.489	0.61	3.14294e-06
Gimap4	2.18587e-10	0.363992	0.817	0.536	3.34306e-06
Prdx4	2.39338e-10	0.425072	0.761	0.512	3.66043e-06
Sepw1	2.45918e-10	-0.4682	0.939	0.939	3.76108e-06
Ywhah	2.46361e-10	0.410399	0.906	0.803	3.76784e-06
Ezh2	2.49859e-10	0.292811	0.322	0.142	3.82134e-06
Eri1	2.61638e-10	0.315422	0.294	0.127	4.00149e-06
Bace2	2.76002e-10	-1.16243	0.178	0.373	4.22118e-06
Racgap1	2.89753e-10	0.433707	0.289	0.125	4.43149e-06
Foxp1	3.07109e-10	-0.812126	0.461	0.606	4.69692e-06
Nrp2	3.37613e-10	0.45505	0.528	0.284	5.16345e-06
Sumo2	3.45558e-10	0.319378	0.989	0.924	5.28496e-06
Ift122	4.11127e-10	0.521356	0.328	0.157	6.28778e-06
Cdk2	4.73168e-10	0.342042	0.417	0.204	7.23664e-06
mt-Cytb	4.98815e-10	-0.336605	1	0.999	7.62887e-06
Prcp	5.32005e-10	0.463085	0.822	0.595	8.13648e-06
Aplp2	5.41099e-10	-0.518891	0.944	0.928	8.27556e-06
Hsp90aa1	5.75305e-10	0.460711	0.839	0.695	8.79871e-06
Ipo5	5.90566e-10	0.25857	0.311	0.133	9.03211e-06
Ablim3	6.24323e-10	0.271676	0.383	0.179	9.5484e-06
Rangap1	6.42359e-10	0.269106	0.322	0.141	9.82423e-06
Ltbp4	6.60795e-10	-0.922442	0.456	0.585	1.01062e-05
Idh3a	6.84987e-10	0.295412	0.422	0.208	1.04762e-05
Eif4a2	7.21153e-10	-0.621966	0.556	0.705	1.10293e-05
Smad1	7.55456e-10	0.395271	0.494	0.269	1.1554e-05
Snrpb	7.72661e-10	0.377635	0.917	0.808	1.18171e-05
Grap	8.88038e-10	0.317485	0.483	0.244	1.35817e-05
Nudt5	9.50389e-10	0.384311	0.444	0.237	1.45353e-05
Eif5a	9.51422e-10	0.396216	0.944	0.887	1.4551e-05
Srm	1.02388e-09	0.415888	0.4	0.205	1.56593e-05
Mfng	1.05734e-09	0.382598	0.528	0.296	1.61709e-05
Pgp	1.06066e-09	0.427105	0.422	0.227	1.62217e-05
Adora2a	1.0737e-09	0.285502	0.361	0.17	1.64212e-05
Fth1	1.13334e-09	-0.433164	0.983	0.954	1.73333e-05
Rell1	1.14734e-09	0.285209	0.467	0.237	1.75474e-05
Gabarap	1.19047e-09	-0.440314	0.817	0.822	1.82071e-05
Nxt1	1.21012e-09	0.31139	0.383	0.185	1.85076e-05
Hnrnpk	1.21435e-09	0.270426	0.994	0.942	1.85723e-05
Tmem59	1.25625e-09	-0.439727	0.883	0.897	1.92131e-05
Psmc4	1.33398e-09	0.398247	0.761	0.532	2.0402e-05
Arhgdia	1.44902e-09	0.369624	0.928	0.791	2.21612e-05
Vrk1	1.82715e-09	0.345324	0.283	0.126	2.79444e-05
Cisd1	1.92892e-09	0.368308	0.467	0.254	2.95009e-05
Tmem100	1.94492e-09	-1.05291	0.122	0.317	2.97456e-05
N4bp3	2.02053e-09	0.343795	0.467	0.247	3.09021e-05
Prc1	2.09974e-09	0.506713	0.256	0.111	3.21134e-05
Igfbp7	2.24785e-09	0.468931	0.733	0.498	3.43787e-05
Rnaseh2a	2.44923e-09	0.316781	0.267	0.114	3.74585e-05
Cd63	2.54429e-09	-0.783783	0.6	0.677	3.89124e-05
Abcg2	2.60177e-09	0.39209	0.628	0.372	3.97915e-05
S100a16	2.6313e-09	0.368444	0.967	0.837	4.0243e-05
Tmpo	2.73764e-09	0.553819	0.656	0.46	4.18695e-05
Plp2	2.7937e-09	0.406842	0.667	0.411	4.27268e-05
Tspan13	2.8085e-09	0.331847	0.95	0.762	4.29532e-05
Tek	3.10562e-09	-0.697556	0.394	0.562	4.74974e-05
Eno1	3.13771e-09	0.44847	0.772	0.557	4.79881e-05
Nhp2	3.21075e-09	0.411975	0.572	0.358	4.91051e-05
Ccnb2	3.31673e-09	0.492118	0.317	0.149	5.07261e-05
Gspt1	3.50792e-09	0.337379	0.5	0.282	5.36501e-05
Ppil1	4.15329e-09	0.349873	0.389	0.199	6.35204e-05
Igfbp5	4.33711e-09	-2.28364	0.239	0.421	6.63318e-05
Fam111a	4.55132e-09	0.31475	0.339	0.162	6.96079e-05
Kcna5	4.59295e-09	0.314795	0.428	0.224	7.02446e-05
Sept4	4.75443e-09	0.318898	0.65	0.38	7.27143e-05
Laptm4a	5.03476e-09	-0.36349	0.944	0.943	7.70015e-05
Tagln2	5.76496e-09	0.30529	0.989	0.948	8.81693e-05
Arf6	5.84819e-09	0.372472	0.672	0.45	8.94422e-05
Siva1	6.31044e-09	0.386382	0.439	0.245	9.65119e-05
Snrpf	6.40273e-09	0.373989	0.861	0.71	9.79233e-05
Lurap1l	7.00782e-09	0.309846	0.289	0.133	0.000107178
Prdx1	7.10871e-09	0.294568	0.972	0.96	0.000108721
Igfbp4	7.2366e-09	-0.734165	0.706	0.761	0.000110677
Actl6a	9.67118e-09	0.375288	0.594	0.375	0.000147911
Arpc4	9.69393e-09	0.371574	0.844	0.686	0.000148259
Npm1	1.06559e-08	0.424774	0.894	0.846	0.000162971
Nudc	1.0852e-08	0.382868	0.7	0.48	0.00016597
Snrpd1	1.14244e-08	0.424009	0.733	0.512	0.000174725
Smc6	1.17088e-08	0.387833	0.606	0.379	0.000179074
Igf2r	1.31871e-08	-0.926755	0.311	0.461	0.000201683
Gm1673	1.35836e-08	-0.954696	0.289	0.44	0.000207747
Pde2a	1.44733e-08	0.391398	0.494	0.287	0.000221355
Meaf6	1.45772e-08	0.27679	0.306	0.142	0.000222944
Mycn	2.01623e-08	0.338454	0.283	0.129	0.000308362
Casp8ap2	2.23374e-08	0.269797	0.278	0.126	0.000341628
Col4a1	2.24345e-08	0.317871	0.956	0.832	0.000343113
Smpdl3a	2.3422e-08	-0.616397	0.133	0.321	0.000358216
Snrpe	2.42457e-08	0.348441	0.878	0.709	0.000370814
Odc1	2.44304e-08	0.457399	0.5	0.301	0.000373639
Mgst1	2.47026e-08	-0.757403	0.156	0.337	0.000377801
Wt1	2.66414e-08	0.328762	0.456	0.249	0.000407454
Sae1	2.67382e-08	0.380871	0.6	0.398	0.000408934
Knop1	2.71828e-08	0.396129	0.633	0.407	0.000415734
Prmt1	2.8697e-08	0.426172	0.794	0.607	0.000438892
Stip1	2.96635e-08	0.329553	0.461	0.259	0.000453673
Fbln2	2.98269e-08	-0.978301	0.306	0.475	0.000456173
Srsf7	3.00572e-08	0.417535	0.744	0.554	0.000459695
Nes	3.08379e-08	0.337302	0.433	0.238	0.000471635
Ppp1r2	3.40863e-08	0.277743	0.95	0.841	0.000521316
Mcam	3.75535e-08	0.39405	0.589	0.365	0.000574344
Rsrp1	3.87252e-08	-0.595416	0.694	0.763	0.000592263
Angptl4	3.92031e-08	0.288695	0.556	0.328	0.000599573
Dok4	4.07447e-08	0.416132	0.556	0.338	0.000623149
Pmf1	4.25904e-08	0.339638	0.35	0.179	0.000651378
Psip1	4.31422e-08	0.365154	0.55	0.33	0.000659818
Snrpa1	4.5093e-08	0.32059	0.533	0.322	0.000689652
Trp53	5.11534e-08	0.408065	0.689	0.461	0.00078234
Ackr3	5.32332e-08	-1.01302	0.144	0.314	0.000814149
Calm3	5.32771e-08	0.345746	0.85	0.655	0.00081482
Lrpap1	5.33385e-08	-0.622058	0.322	0.471	0.000815759
Ctsk	5.4077e-08	-0.750561	0.094	0.261	0.000827054
Col4a2	5.46294e-08	0.261888	0.917	0.691	0.000835501
Nsg1	5.53175e-08	0.306844	0.444	0.251	0.000846026
Rpsa	5.96991e-08	0.278912	0.978	0.937	0.000913038
Tmem158	6.6156e-08	-1.19685	0.111	0.28	0.00101179
Cox5a	6.79955e-08	0.341233	0.844	0.714	0.00103992
Srrt	7.21373e-08	0.278491	0.4	0.215	0.00110327
Hnrnpa2b1	7.22444e-08	0.313483	0.933	0.89	0.00110491
Ube2s	8.13789e-08	0.483814	0.833	0.728	0.00124461
Id2	8.55547e-08	-1.20957	0.389	0.514	0.00130847
Eif4a3	8.85905e-08	0.336978	0.594	0.384	0.0013549
Cfdp1	8.87784e-08	0.315455	0.722	0.491	0.00135778
Tsnax	8.92404e-08	0.305111	0.528	0.321	0.00136484
Rgs3	9.37129e-08	-0.670818	0.278	0.432	0.00143324
Sipa1	9.67367e-08	0.357342	0.483	0.285	0.00147949
Lbr	9.70521e-08	0.444919	0.5	0.315	0.00148432
Rps27rt	9.85525e-08	-0.392078	0.917	0.926	0.00150726
Ube2d3	1.07809e-07	0.264401	0.961	0.885	0.00164883
Exoc3l4	1.1263e-07	0.276552	0.278	0.133	0.00172256
Anp32e	1.15842e-07	0.422709	0.572	0.373	0.00177169
Phactr2	1.15861e-07	-0.768187	0.356	0.472	0.00177198
Maged1	1.18466e-07	-0.624104	0.372	0.526	0.00181182
Nucks1	1.18552e-07	0.354323	0.567	0.369	0.00181314
Lsm3	1.23915e-07	0.345136	0.517	0.326	0.00189515
Dynlt1a	1.24179e-07	0.29839	0.25	0.116	0.0018992
Cdkn2c	1.3187e-07	0.381286	0.344	0.182	0.00201682
Cdkn1a	1.35731e-07	0.305424	0.378	0.204	0.00207587
Psmb5	1.40028e-07	0.328571	0.8	0.591	0.00214159
Dpy30	1.46417e-07	0.362291	0.583	0.379	0.0022393
Tmem50a	1.47087e-07	-0.453243	0.65	0.725	0.00224955
Acer2	1.49288e-07	-0.69329	0.128	0.298	0.00228321
Acot7	1.52798e-07	0.322804	0.506	0.305	0.00233689
Hnrnpa1	1.59058e-07	0.375781	0.828	0.713	0.00243263
Smc1a	1.63307e-07	0.360188	0.611	0.397	0.00249762
Srsf3	1.64869e-07	0.4159	0.85	0.708	0.00252151
Sh3bp5	1.73704e-07	0.285189	0.383	0.207	0.00265662
mt-Atp6	1.82486e-07	-0.259916	1	0.999	0.00279094
Tsc22d1	1.83781e-07	-0.642998	0.628	0.718	0.00281074
Plaur	1.93063e-07	0.30484	0.372	0.197	0.00295271
Lyn	1.95648e-07	0.374293	0.506	0.307	0.00299224
Tssc4	2.13176e-07	0.274209	0.356	0.184	0.00326032
Smtnl2	2.1619e-07	-0.704281	0.272	0.422	0.0033064
Gata6	2.1699e-07	-0.597153	0.1	0.264	0.00331864
Tmem88	2.30147e-07	0.274115	0.856	0.598	0.00351987
Ruvbl2	2.37829e-07	0.267769	0.344	0.181	0.00363735
Fxyd6	2.58219e-07	0.360871	0.617	0.399	0.0039492
Mxd4	2.63983e-07	-0.491317	0.328	0.498	0.00403735
Rcn3	2.75991e-07	-0.668935	0.161	0.323	0.00422101
Prps1	2.82401e-07	0.251701	0.317	0.159	0.00431903
Scarb1	3.04256e-07	0.366586	0.494	0.286	0.00465329
Bzw1	3.10165e-07	0.348948	0.872	0.705	0.00474366
Btg1	3.38105e-07	-0.51894	0.739	0.801	0.00517098
Tcf4	3.38124e-07	0.280323	0.956	0.81	0.00517127
Mmp2	3.58732e-07	-0.689865	0.111	0.271	0.00548645
Ptrf	3.70703e-07	0.327363	0.878	0.703	0.00566953
Snrpd3	3.80359e-07	0.304248	0.789	0.58	0.00581721
Mcfd2	4.02126e-07	-0.613628	0.328	0.474	0.00615011
Ypel3	4.39567e-07	-0.597075	0.339	0.483	0.00672273
Lsm6	4.51905e-07	0.315413	0.661	0.464	0.00691144
Lxn	4.52203e-07	0.358612	0.689	0.476	0.00691599
Tnfaip1	4.56064e-07	0.331217	0.739	0.533	0.00697505
Sept7	4.89263e-07	0.31141	0.889	0.79	0.00748279
Mtap	5.97368e-07	0.274001	0.25	0.122	0.00913615
mt-Nd4	6.53328e-07	-0.319424	0.994	0.996	0.00999199
Wls	6.8049e-07	-0.573234	0.161	0.32	0.0104074
Ppp5c	7.18143e-07	0.279672	0.411	0.231	0.0109833
Clic4	7.42984e-07	0.268058	0.789	0.58	0.0113632
Rnaseh2c	8.59822e-07	0.25054	0.5	0.296	0.0131501
Ncl	9.22907e-07	0.328343	0.85	0.721	0.0141149
Rpa3	9.59978e-07	0.391816	0.6	0.406	0.0146819
Tmem123	9.96587e-07	0.319402	0.672	0.457	0.0152418
Set	1.01257e-06	0.416101	0.8	0.683	0.0154863
Hnrnpd	1.08176e-06	0.299948	0.517	0.322	0.0165444
2700029M09Rik	1.08742e-06	0.332748	0.394	0.23	0.0166309
F2r	1.12601e-06	-0.664567	0.594	0.661	0.0172212
Cenpa	1.13781e-06	0.257558	0.339	0.179	0.0174017
Cnbp	1.15552e-06	0.315939	0.906	0.826	0.0176726
Smco4	1.27174e-06	0.266905	0.556	0.348	0.01945
Gsr	1.28997e-06	0.319882	0.417	0.249	0.0197289
Ptbp1	1.38441e-06	0.330215	0.572	0.38	0.0211732
Smc4	1.4167e-06	0.379535	0.578	0.414	0.021667
Nans	1.62888e-06	0.304263	0.506	0.322	0.0249121
Lrrc59	1.72884e-06	0.260799	0.561	0.357	0.0264409
Fbl	1.74477e-06	0.328337	0.522	0.331	0.0266845
Ecm1	1.80813e-06	-0.718286	0.167	0.315	0.0276536
Nsmce1	1.83352e-06	0.343339	0.533	0.351	0.0280419
Klf2	2.01441e-06	-0.630083	0.761	0.839	0.0308083
Lypla1	2.08774e-06	0.27744	0.539	0.337	0.0319299
Gps2	2.11397e-06	0.260413	0.461	0.275	0.032331
Esam	2.12868e-06	0.251749	0.95	0.875	0.032556
Pbx1	2.14588e-06	-0.534942	0.144	0.29	0.032819
Lamp2	2.18533e-06	-0.479187	0.583	0.656	0.0334225
Trp53i11	2.2048e-06	0.361253	0.739	0.553	0.0337203
Emcn	2.28671e-06	-0.634101	0.839	0.804	0.034973
Hmgb3	2.3081e-06	0.368695	0.583	0.399	0.0353001
Dap	2.47385e-06	-0.535673	0.206	0.347	0.037835
Gdi2	2.59329e-06	0.27933	0.928	0.784	0.0396618
Arpc2	2.62675e-06	0.257084	0.933	0.859	0.0401736
Nhp2l1	2.63145e-06	0.30362	0.778	0.638	0.0402453
Cyba	2.65506e-06	0.394302	0.767	0.595	0.0406064
Lpl	2.69382e-06	0.297509	0.611	0.406	0.0411992
Lyar	3.21432e-06	0.296464	0.444	0.268	0.0491598
Ccdc88a	3.43539e-06	0.270981	0.433	0.258	0.0525409
Prelid1	3.71712e-06	0.301735	0.828	0.663	0.0568497
Actr3	3.76412e-06	0.281286	0.783	0.574	0.0575685
Smarca5	3.76791e-06	0.279347	0.533	0.335	0.0576264
Hdac1	3.84605e-06	0.254719	0.678	0.458	0.0588215
Eftud2	4.00399e-06	0.290287	0.3	0.162	0.0612371
Reep5	4.00584e-06	0.329784	0.822	0.63	0.0612653
Ddx39b	4.24385e-06	0.31181	0.75	0.563	0.0649054
Mrpl42	4.29463e-06	0.283526	0.667	0.476	0.0656821
Alyref	4.47351e-06	0.288964	0.394	0.236	0.0684179
Lsm8	4.53314e-06	0.313827	0.578	0.381	0.0693298
Tspan7	4.76218e-06	0.284402	0.733	0.52	0.0728328
Nudt4	4.78584e-06	0.330801	0.706	0.509	0.0731946
Nsmce4a	4.99492e-06	0.290164	0.589	0.389	0.0763924
Ccny	5.1844e-06	0.276422	0.478	0.302	0.0792903
Cox7a2	5.23916e-06	0.267791	0.939	0.868	0.0801277
Ltbp1	5.31032e-06	-0.594115	0.156	0.304	0.081216
Tcf15	5.31525e-06	0.32281	0.761	0.535	0.0812914
Stap2	5.85252e-06	0.27122	0.439	0.265	0.0895084
Impdh2	6.02525e-06	0.31926	0.6	0.423	0.0921501
Gm10076	6.06336e-06	0.255874	0.878	0.746	0.092733
Arpc3	6.25322e-06	0.251389	0.956	0.866	0.0956368
Dcakd	6.26935e-06	0.258543	0.322	0.183	0.0958835
Kdr	6.38346e-06	0.260105	0.811	0.615	0.0976286
Meis2	6.58789e-06	-0.663388	0.128	0.258	0.100755
Arhgdib	7.10063e-06	-0.57615	0.2	0.338	0.108597
Wasf2	7.35605e-06	0.273826	0.872	0.681	0.112503
Ccnd2	7.71879e-06	-0.617208	0.356	0.464	0.118051
Gtf2e2	7.92384e-06	0.272346	0.506	0.321	0.121187
Myo1b	8.03583e-06	0.27504	0.456	0.282	0.1229
Bsg	8.19998e-06	-0.394759	0.872	0.888	0.12541
Myh10	9.34635e-06	0.276356	0.406	0.243	0.142943
Gabarapl1	1.0128e-05	-0.506199	0.117	0.252	0.154897
Cd9	1.06171e-05	-0.565074	0.933	0.914	0.162378
Anxa1	1.064e-05	0.320416	0.411	0.255	0.162729
Plekha1	1.06604e-05	0.252311	0.378	0.217	0.163041
Ctsd	1.11055e-05	-0.575903	0.622	0.663	0.169848
mt-Co2	1.1425e-05	-0.287377	1	0.998	0.174734
Gar1	1.16095e-05	0.279748	0.439	0.268	0.177556
Vma21	1.16654e-05	0.254998	0.483	0.302	0.178411
Bcl6b	1.22124e-05	0.264257	0.528	0.334	0.186777
Abracl	1.31575e-05	0.315971	0.7	0.502	0.201231
Ptms	1.31761e-05	-0.314624	0.706	0.768	0.201515
Npc2	1.39062e-05	-0.425369	0.683	0.701	0.212682
Bccip	1.40632e-05	0.265655	0.5	0.325	0.215083
Rbbp4	1.41459e-05	0.34246	0.622	0.459	0.216347
Tcf3	1.43739e-05	0.312514	0.578	0.398	0.219834
Tpi1	1.48183e-05	0.362228	0.594	0.431	0.226631
Hmgn2	1.50587e-05	0.395455	0.839	0.751	0.230308
Elof1	1.73182e-05	0.279225	0.467	0.305	0.264865
Gpi1	1.76108e-05	0.310955	0.694	0.528	0.269339
Cox7a2l	1.77849e-05	-0.390478	0.833	0.848	0.272003
Gpx7	1.78691e-05	-0.511664	0.244	0.361	0.27329
Carhsp1	1.9739e-05	0.262832	0.678	0.463	0.301888
Phb	2.11526e-05	0.273714	0.506	0.323	0.323508
Calm2	2.18077e-05	0.260744	0.972	0.94	0.333528
Higd1a	2.1826e-05	0.271709	0.689	0.488	0.333806
Sept10	2.19928e-05	0.273421	0.467	0.302	0.336359
Cct3	2.21615e-05	0.294623	0.561	0.397	0.338937
Banf1	2.32045e-05	0.304064	0.7	0.554	0.35489
Eif6	2.53819e-05	0.259097	0.672	0.485	0.38819
Eif3j1	2.70374e-05	0.294858	0.561	0.384	0.413509
Grpel1	2.72989e-05	0.256962	0.589	0.395	0.417509
Uchl3	2.7888e-05	0.266955	0.311	0.185	0.426519
Sfxn3	2.87666e-05	-0.484626	0.183	0.308	0.439956
Ak2	2.93457e-05	0.264061	0.439	0.284	0.448813
Lhfp	2.97344e-05	-0.584883	0.144	0.26	0.454757
Thoc7	3.01805e-05	0.250336	0.611	0.423	0.461581
Fam43a	3.22502e-05	0.256054	0.472	0.298	0.493235
Bub3	3.24432e-05	0.345233	0.606	0.454	0.496186
Ednrb	3.47144e-05	-0.907497	0.439	0.508	0.530922
Rdx	3.49966e-05	-0.591408	0.817	0.796	0.535238
Airn	3.55749e-05	-0.534449	0.167	0.291	0.544082
Atp5g3	3.57183e-05	0.25127	0.8	0.621	0.546276
Pdcd4	3.58652e-05	-0.531311	0.167	0.296	0.548522
Mrpl17	3.61278e-05	0.274585	0.617	0.442	0.552539
Rnf144a	4.12459e-05	0.285288	0.389	0.237	0.630814
Ppp1r15a	4.24283e-05	-0.706801	0.411	0.5	0.648899
G3bp1	4.32714e-05	0.341037	0.633	0.504	0.661793
Tmem176b	4.34091e-05	-0.545661	0.506	0.571	0.663898
Hmox2	4.39117e-05	0.302858	0.472	0.312	0.671585
Arl4a	4.50127e-05	-0.628731	0.306	0.407	0.688424
Tomm22	4.57917e-05	0.266419	0.756	0.581	0.700338
Dusp3	4.78532e-05	0.302868	0.833	0.662	0.731866
Supt16	5.08973e-05	0.325096	0.4	0.259	0.778423
Sumo3	5.43633e-05	0.289594	0.728	0.543	0.831432
Lmo4	5.82414e-05	-0.620667	0.267	0.37	0.890744
Ostf1	5.96292e-05	0.258398	0.867	0.723	0.911969
Eif2s2	6.02977e-05	0.261769	0.85	0.724	0.922194
Cbx3	6.11813e-05	0.394855	0.811	0.67	0.935707
U2af1	6.15326e-05	0.3073	0.678	0.54	0.941079
Laptm4b	6.29913e-05	0.264285	0.539	0.371	0.963388
Blvrb	6.44242e-05	-0.489786	0.206	0.315	0.985304
Cmtm3	6.65451e-05	0.307884	0.8	0.679	1
Emg1	7.18875e-05	0.262213	0.667	0.472	1
Mxra8	7.33321e-05	-0.469251	0.161	0.285	1
Paip2	7.46008e-05	-0.360141	0.706	0.746	1
Eef1d	7.63797e-05	0.250639	0.817	0.636	1
Atxn7l3b	7.76592e-05	-0.423353	0.6	0.627	1
Uqcrh	7.79945e-05	-0.279322	0.917	0.903	1
Cxx1a	8.59522e-05	0.329336	0.65	0.495	1
Ogt	9.64067e-05	-0.455691	0.333	0.439	1
Psma6	9.90475e-05	0.274479	0.722	0.554	1
Cnn2	0.000100382	0.306176	0.561	0.397	1
Lsm5	0.000109872	0.268331	0.722	0.562	1
Raph1	0.000116888	0.274662	0.556	0.375	1
Mllt4	0.00012098	0.258601	0.428	0.271	1
Rbm39	0.000123147	-0.257274	0.956	0.944	1
Slc24a5	0.000125371	0.280992	0.428	0.29	1
Nudcd2	0.000129195	0.279788	0.489	0.343	1
Fcgrt	0.000132268	-0.406421	0.2	0.322	1
Peg3	0.000134054	-0.532572	0.178	0.292	1
Drg1	0.000150238	0.250187	0.494	0.337	1
Lsm4	0.000153326	0.253055	0.683	0.501	1
Hspa9	0.000161648	0.293833	0.528	0.376	1
Fbn1	0.000176852	-0.444628	0.15	0.261	1
Spint2	0.000180318	-0.543673	0.144	0.251	1
Il11ra1	0.000189907	-0.485228	0.217	0.327	1
Timp2	0.000211975	-0.495041	0.311	0.405	1
Ctso	0.000230438	-0.477674	0.228	0.323	1
Mrpl12	0.000247499	0.25513	0.517	0.355	1
Selk	0.000247702	-0.285307	0.817	0.834	1
Pigp	0.00025726	-0.399315	0.25	0.35	1
2700094K13Rik	0.000279662	0.278877	0.644	0.529	1
Sox4	0.000295164	-0.508553	0.544	0.586	1
Bola2	0.000322785	0.271063	0.65	0.505	1
Ndufa12	0.000360173	0.271968	0.789	0.648	1
Fabp5	0.000411939	-0.588296	1	0.938	1
Itm2c	0.000416863	-0.416898	0.667	0.69	1
Cd151	0.000438481	-0.332712	0.722	0.725	1
Tcn2	0.000469987	-0.49477	0.394	0.452	1
Rcn1	0.000506414	-0.432173	0.367	0.444	1
Sf3a3	0.0005236	0.253193	0.333	0.219	1
Pnisr	0.000540544	-0.36166	0.333	0.421	1
Nfat5	0.000578553	-0.485359	0.178	0.27	1
Ndufa6	0.000580413	-0.322466	0.822	0.809	1
Nisch	0.000592594	-0.364702	0.406	0.504	1
Gypc	0.000599445	0.283347	0.283	0.178	1
Kcnq1ot1	0.000613934	-0.491717	0.261	0.36	1
Nenf	0.000614373	-0.36592	0.561	0.589	1
Phlda1	0.000649668	0.253431	0.289	0.185	1
Ssrp1	0.000656305	0.279459	0.528	0.398	1
Notch1	0.000703329	-0.44654	0.272	0.36	1
Rab11a	0.000719262	-0.292501	0.872	0.862	1
Rcan1	0.00079586	-0.36997	0.161	0.264	1
Txnip	0.000846293	-0.3276	0.539	0.607	1
Ptgs1	0.000903724	-0.523002	0.2	0.292	1
Cd47	0.000950097	0.261669	0.578	0.465	1
Tubb4b	0.000964264	0.264323	0.472	0.344	1
Cdc42ep5	0.000992354	-0.449391	0.217	0.304	1
Trim47	0.00102642	-0.418089	0.383	0.459	1
Tsc22d3	0.00107421	-0.337079	0.594	0.652	1
Ctla2a	0.00110621	-0.6591	0.85	0.817	1
Gata2	0.00111769	-0.414267	0.217	0.302	1
Tgfbr2	0.00112986	-0.387238	0.256	0.344	1
Pecam1	0.00132976	-0.276583	0.928	0.911	1
Ppp3ca	0.00136328	-0.481713	0.572	0.578	1
H1f0	0.00159609	0.311882	0.856	0.758	1
Rbbp6	0.00169802	-0.429914	0.344	0.407	1
Amotl1	0.00170393	-0.401886	0.283	0.356	1
Emp3	0.00174549	-0.56586	0.394	0.446	1
Golph3	0.00176322	-0.324241	0.161	0.257	1
Slc6a6	0.00177366	-0.566325	0.35	0.442	1
Oaf	0.00185939	-0.562179	0.211	0.285	1
Atp1b3	0.00186147	-0.38405	0.522	0.549	1
Prdx5	0.00188885	-0.387729	0.411	0.46	1
Sec62	0.00217014	-0.250732	0.806	0.808	1
Bri3	0.00228492	-0.33081	0.578	0.609	1
Map4k4	0.00236685	-0.367483	0.222	0.306	1
Ndufa7	0.00237443	-0.269943	0.806	0.79	1
Txndc15	0.00245343	-0.360158	0.267	0.346	1
Use1	0.00253501	-0.38465	0.389	0.463	1
Tceal8	0.00254883	-0.315728	0.556	0.603	1
Tspan3	0.00257931	-0.398097	0.372	0.425	1
Igf1	0.00265893	-0.508634	0.278	0.365	1
Sec61a1	0.00265992	-0.33797	0.289	0.353	1
Vamp8	0.0026694	-0.34832	0.572	0.607	1
Plpp3	0.00280718	-0.477832	0.572	0.575	1
Galnt1	0.00283873	-0.312471	0.228	0.311	1
Col18a1	0.00290565	-0.442748	0.667	0.663	1
Dock6	0.00294111	-0.364457	0.183	0.268	1
Tmem176a	0.00294527	-0.48082	0.267	0.335	1
Igfbp3	0.00308998	0.437154	0.289	0.199	1
Il6st	0.00312106	-0.450809	0.172	0.255	1
1810058I24Rik	0.00319179	-0.325778	0.55	0.55	1
Fuca1	0.00319301	-0.357609	0.394	0.457	1
Palmd	0.00324079	-0.356	0.322	0.395	1
Atp6v1f	0.00330987	-0.258772	0.633	0.663	1
Zmiz1	0.00346287	-0.374486	0.178	0.255	1
Atp2b4	0.00348873	-0.267432	0.2	0.289	1
Jkamp	0.00372553	-0.262453	0.233	0.328	1
Arl6ip5	0.00372958	-0.316364	0.656	0.651	1
Aamp	0.00377525	-0.278779	0.461	0.522	1
Cd93	0.00387667	-0.288401	0.867	0.841	1
Lpcat3	0.00397644	-0.348722	0.189	0.268	1
Ttc3	0.00398925	-0.363191	0.406	0.457	1
Ginm1	0.00434294	-0.339977	0.372	0.424	1
Efnb2	0.00452103	-0.405532	0.267	0.336	1
Cenpt	0.00468633	-0.378032	0.228	0.294	1
Arl6ip1	0.00483235	0.30893	0.722	0.617	1
Hyal2	0.00488002	-0.378276	0.372	0.431	1
Nfib	0.00492352	-0.320848	0.683	0.687	1
Smim14	0.00546714	-0.297181	0.533	0.567	1
Gpr182	0.0055686	-0.40503	0.261	0.331	1
Tpd52	0.0057867	-0.368386	0.228	0.295	1
Ptov1	0.00585913	-0.333852	0.528	0.554	1
Sfr1	0.00606119	-0.354485	0.722	0.674	1
Hbp1	0.00649833	-0.295825	0.328	0.404	1
Unc50	0.0065427	-0.313012	0.283	0.344	1
Mtus1	0.00690205	-0.336949	0.256	0.323	1
Nfe2l1	0.00691212	-0.261579	0.217	0.297	1
St6galnac3	0.00703449	-0.364673	0.194	0.266	1
Casp6	0.00726349	-0.382805	0.267	0.34	1
Hexa	0.00761861	-0.361533	0.306	0.361	1
Thbd	0.00847203	-0.305611	0.272	0.349	1
Aes	0.01028	-0.318095	0.489	0.524	1
Tspan6	0.0103153	-0.322259	0.844	0.794	1
Lipa	0.0104546	-0.257099	0.194	0.268	1
Pttg1ip	0.0118079	-0.31665	0.494	0.52	1
Oaz2	0.0118678	-0.267049	0.656	0.674	1
Csrp2	0.01219	-0.443863	0.472	0.479	1
Ninj1	0.012717	-0.315633	0.189	0.253	1
Ugp2	0.012986	-0.310234	0.306	0.36	1
Mapk3	0.0134677	-0.256225	0.728	0.7	1
Mpv17	0.0141456	-0.297178	0.206	0.266	1
Atraid	0.0142022	-0.270421	0.467	0.515	1
Golim4	0.0152007	-0.383206	0.3	0.342	1
Camk2d	0.0158511	-0.307672	0.239	0.306	1
Sat1	0.0168	-0.477468	0.461	0.485	1
Glul	0.0172254	-0.837429	0.283	0.33	1
Clk1	0.0172359	-0.371395	0.372	0.405	1
Bcam	0.0175748	-0.356028	0.444	0.487	1
Map1lc3a	0.0178218	-0.325274	0.433	0.454	1
Rbp1	0.0181691	-0.309684	0.628	0.648	1
Wbp5	0.0198574	-0.285846	0.822	0.81	1
Ergic3	0.0199467	-0.271716	0.439	0.466	1
Pnrc1	0.0209565	-0.284703	0.461	0.494	1
Ahnak	0.0218174	-0.262126	0.561	0.581	1
Clec14a	0.0222006	-0.404726	0.561	0.563	1
Nfia	0.0231895	-0.430505	0.539	0.558	1
Sod1	0.0236352	-0.300002	0.456	0.475	1
Vkorc1	0.0236472	-0.321927	0.322	0.358	1
Cnpy2	0.0241875	-0.300862	0.489	0.499	1
Nucb1	0.0260916	-0.289965	0.422	0.448	1
Pmp22	0.0264247	-0.312011	0.306	0.36	1
Pigx	0.0267415	-0.255144	0.222	0.281	1
Rnaset2b	0.0272819	-0.285985	0.239	0.285	1
Sdf2	0.027349	-0.290934	0.294	0.34	1
Adamts1	0.0294646	-0.353204	0.35	0.402	1
Arhgap31	0.0302158	-0.321284	0.611	0.594	1
Rcn2	0.0308072	-0.261818	0.594	0.575	1
Kdelr1	0.0316317	-0.292896	0.533	0.512	1
Mecom	0.0329695	-0.3958	0.217	0.265	1
Gstm1	0.0332252	-0.288771	0.267	0.317	1
Palm	0.0333579	-0.351894	0.478	0.48	1
Afap1l1	0.0344845	-0.265682	0.622	0.617	1
Crip1	0.0349107	-0.509325	0.928	0.925	1
Cbfa2t3	0.0360183	-0.319825	0.206	0.256	1
Top1	0.0364046	-0.315874	0.661	0.641	1
Tfpi	0.03659	-0.338599	0.539	0.551	1
Foxo1	0.038248	-0.281857	0.2	0.252	1
Rfk	0.038773	-0.299589	0.378	0.4	1
Dennd5a	0.0392277	-0.271233	0.206	0.255	1
Ccni	0.0395263	-0.288053	0.322	0.356	1
Cracr2b	0.0421598	-0.274794	0.467	0.475	1
Arl2	0.0438117	-0.263138	0.256	0.299	1
Txndc5	0.0438381	-0.442601	0.294	0.317	1
Vgll4	0.0464226	-0.389499	0.389	0.413	1
Ift20	0.046652	-0.281952	0.433	0.451	1
Calcrl	0.0507676	-0.391593	0.3	0.331	1
Smarca2	0.0571229	-0.306971	0.311	0.342	1
Golgb1	0.0571273	-0.293409	0.333	0.359	1
Cltc	0.0576041	-0.337868	0.378	0.388	1
Klf3	0.0619144	-0.250036	0.344	0.392	1
Klhl4	0.0644571	-0.332952	0.4	0.414	1
Rnf13	0.0649508	-0.252133	0.217	0.254	1
Cdc42ep3	0.0656256	-0.378075	0.283	0.317	1
Emilin1	0.066223	-0.304182	0.444	0.438	1
Cpd	0.0668811	-0.268789	0.278	0.315	1
R3hdm1	0.0738516	-0.251565	0.283	0.314	1
Sntb2	0.074255	-0.301337	0.222	0.253	1
Zbtb20	0.0748096	-0.324312	0.406	0.417	1
Ablim1	0.0764407	-0.253723	0.278	0.314	1
Nktr	0.0786139	-0.298453	0.35	0.367	1
Azin1	0.0814446	-0.454448	0.322	0.344	1
Lgmn	0.0826992	-0.287878	0.228	0.258	1
Tspan4	0.0896664	-0.25399	0.5	0.505	1
Slc26a10	0.0900934	-0.345003	0.294	0.335	1
Zfos1	0.0921494	-0.256986	0.483	0.487	1
Jun	0.0931165	-0.266769	0.678	0.663	1
Hp1bp3	0.100311	-0.264267	0.394	0.404	1
Tmbim1	0.10408	-0.256652	0.244	0.275	1
Tspan2	0.106347	-0.275844	0.278	0.306	1
Sox7	0.109107	-0.291392	0.311	0.336	1
Ptprb	0.109783	-0.279936	0.406	0.422	1
Klf4	0.118934	-0.349435	0.411	0.438	1
Pofut2	0.121925	-0.255379	0.361	0.361	1
Phlda3	0.123585	-0.335722	0.433	0.424	1
Shc1	0.123961	-0.283891	0.344	0.352	1
Gas6	0.133441	-0.326391	0.261	0.294	1
Serpinb6a	0.168152	-0.251824	0.417	0.41	1
Socs3	0.168902	-0.362058	0.283	0.312	1
Socs2	0.17726	-0.250133	0.433	0.439	1
Mmp14	0.177711	-0.278515	0.494	0.47	1
Pam	0.188863	-0.361831	0.456	0.458	1
Gls	0.192192	-0.302181	0.278	0.296	1
Auts2	0.207712	-0.256331	0.3	0.312	1
Itm2a	0.208417	-0.261792	0.389	0.391	1
Rhoj	0.211127	-0.264589	0.583	0.545	1
Akap13	0.215933	-0.275996	0.611	0.58	1
Nts	0.281593	-0.621168	0.467	0.385	1
Cyyr1	0.312332	-0.262417	0.417	0.398	1
Timp3	0.346562	-0.319975	0.567	0.538	1
Cyr61	0.470613	-0.289413	0.417	0.357	1
Sox17	0.852026	-0.354113	0.311	0.273	1
